# GCNA interacts with Spartan and Topoisomerase II to regulate genome stability

**DOI:** 10.1101/570200

**Authors:** Gregory M. Davis, Gregoriy A. Dokshin, Ashley D. Sawle, Matthew D. Eldridge, Katherine A. Romer, Taylin E. Gourley, Luke W. Molesworth, Hannah R. Tatnell, Ahmet R. Ozturk, Dirk G. de Rooij, Gregory J. Hannon, David C. Page, Craig C. Mello, Michelle A. Carmell

## Abstract

GCNA proteins are expressed across eukarya in pluripotent cells and have conserved functions in fertility. GCNA homologs Spartan/DVC-1 and Wss1 resolve DNA-protein crosslinks (DPCs), including Topoisomerase-DNA adducts, during DNA replication. We show that GCNA and Topoisomerase 2 (Top2) physically interact and colocalize on condensed chromosomes during mitosis, when Spartan is not present. We show that *C. elegans gcna-1* mutants are sensitive to Top2 poison and accumulate mutations consistent with low fidelity repair of DNA damage, leading to loss of fitness and fertility over generations. We also demonstrate that mouse GCNA interacts with TOP2, and *Gcna*-mutant mice exhibit abnormalities consistent with the inability to process DPCs, including chromatin condensation and crossover defects. Together, our findings provide evidence that GCNA maintains genomic integrity by processing Top2 DPCs in the germline and early embryo, where the genome is challenged with an increased DPC burden.
