## Supplementary material for "GCNA interacts with Spartan and Topoisomerase II to regulate genome stability": Table S1 Alignment Metrics

### Sheet: alignment_metrics
Sample	Read pairs	% read pairs mapped	% mismatch bases	Insert size (median)	Insert size (median absolute deviation)	% duplication	Coverage (median)	% bases > 10X	% bases > 20X	% bases > 30X	% bases > 40X
N2	42956108	53.2	0.23	195	54	2.8	22	95.9	64.7	10.4	0.6
unc58	78343666	97.4	0.2	203	53	2.7	76	97.9	97.3	96.7	95.6
ne4356_4	59718583	98.3	0.19	186	59	2.5	56	97.6	96.9	95.7	91.9
ne4356_5	58690898	95.5	0.2	208	53	2.7	56	97.7	97	95.8	91.7
ne4356_10	53793135	98.9	0.23	232	65	2.7	55	97.8	96.9	95.5	90
ok260_6	63853302	95.3	0.21	213	47	2.8	62	97.8	97.2	96.4	94.6
ok260_7	93943964	98.8	0.21	220	57	2.9	96	98	97.6	97.2	96.6
ok260_22	92780103	98.9	0.21	227	70	3.4	94	98	97.5	97	96.4
