## Supplementary material for "GCNA interacts with Spartan and Topoisomerase II to regulate genome stability": Table S2 Homozygous Deletions

### Sheet: homozygous_deletions
Chromosome	Start	End	Size	Samples	Genes	Comments	Structural variant calls
III	6007280	6009022	1743	ne4356_4,ne4356_5, ne4356_10	gcna-1(ZK328.4)	CRISPR generated deletion; discordant read pair/split read support	Manta, SvABA, Pixie
V	9377351	9379605	2255	ne4356_4,ne4356_5, ne4356_10	E02C12.10, E02C12.11	surrounded by poor mapping quality regions, 1discordant read pair for ne4356_5 for large fragment spanning flanking poor mapping quality regions	No SV calls
X	10106552	10119980	13429	ne4356_4	unc-58	discordant read pair/split read support, nearby tandem duplication	Manta, SvABA, Pixie
X	10107385	10115512	8128	ne4356_5	unc-58	discordant read pair/split read support	Manta, SvABA, Pixie
X	10101695	10106657	4963	ne4356_10	unc-58	part of complex rearrangment with discordant read pair/split read support	2 SVs/junctions - Manta and Pixie call both, SvABA calls 1
III	4367021	4369395	2375	ok260_22	ckb-1, ckb-2, B0285.12	part of complex rearrangment with discordant read pair/split read support, duplications/amplifications on both sides of deletion	4 SV calls/junctions - Manta and Pixie call all 4, SvABA calls 2
V	5768486	5769059	574	ok260_6,ok260_7,ok260_22	NA	discordant read pair/split read support	Manta, SvABA
V	6395500	6402000	6501	ok260_6,ok260_7,ok260_22	gfi-1, F57F4.4	surrounded by and containing poor mapping quality regions	No SV calls
V	7462447	7463513	1067	ok260_6,ok260_7,ok260_22	srh-89	discordant read pair/split read support	Manta, SvABA, Pixie
V	11238357	11239341	985	ok260_6,ok260_7,ok260_22	dvc-1, anr-7	OK260 allele from CGC; discordant read pair/split read support	Manta, SvABA, Pixie
V	15276179	15289409	13231	ok260_6,ok260_7,ok260_22	many	discordant read pair/split read support	Manta, SvABA, Pixie
V	16926197	16930738	4542	ok260_6,ok260_7,ok260_22	Y102A5C.36	surrounded by poor mapping quality regions, nearby duplication part of complex rearrangement indicated by discordant/split reads	No SV calls
V	18072747	18072974	228	ok260_6,ok260_7,ok260_22	intronic regions of 5 genes	breakpoints not well resolved, not called by SvABA	Manta, Pixie
X	10104843	10113790	8948	ok260_6	unc-58	discordant read pair/split read support	Manta, SvABA, Pixie
X	10079037	10130025	50989	ok260_22	unc-58 and many others	part of complex rearrangment with discordant read pair/split read support	3 SVs/junctions - Manta and Pixie call all 3, SvABA calls 2
X	10104811	10105964	1154	ok260_7	unc-58	discordant read pair/split read support	Manta, SvABA, Pixie
