## Supplementary material for "GCNA interacts with Spartan and Topoisomerase II to regulate genome stability": Table S3 Structural Variants

### Sheet: structural_variants_all
Case	Chr. 1	Start1	End1	Chr. 2	Start2	End2	Strand1	Strand2	Size	Type	Called by	Manta	SvABA	Pixie	Cases - supporting reads	Cases - split reads	Controls - supporting reads	Controls - split reads	Manual curation	Comments
ok260_7	I	142716	143151	I	147684	148101	+	+	4959	inversion	2	PASS	LOWMAPQDISC	PASS	5	2	0	0	yes	imprecise breakpoint(s) and overlapping discordant read pairs in +/+ and -/- orientation that do not cluster with this rearrangement
ok260_7	I	142722	142732	I	147992	148002	-	-	5270	inversion	2	PASS	NODISC	PASS	2	2	0	0	yes	imprecise breakpoint(s) and overlapping discordant read pairs in +/+ and -/- orientation that do not cluster with this rearrangement
ok260_7	I	3501103	3501103	I	3509588	3509588	+	-	8485	deletion	3	PASS	PASS	PASS	46	15	0	0	yes	unique to ok260_7, copy number log ratio -0.5
ok260_6	I	7995569	7995569	I	8007525	8007525	+	+	11956	inversion	2	PASS	NODISC	PASS	4	3	0	0	no	very low read support
ok260_7	I	14206099	14206951	I	14210314	14210324	-	-	3794	inversion	2	PASS	Not called	PASS	7	1	0	0	yes	imprecise breakpoint(s) and overlapping discordant read pairs in +/+ and -/- orientation that do not cluster with this rearrangement
ok260_7	I	14206706	14207468	I	14209971	14210731	+	+	3264	inversion	2	PASS	WEAKDISC	PASS	13	1	0	0	yes	imprecise breakpoint(s) and overlapping discordant read pairs in +/+ and -/- orientation that do not cluster with this rearrangement
ok260_22	II	2129484	2129484	II	2130846	2130846	+	+	1362	inversion	3	PASS	PASS	PASS	7	0	0	0	no	possible inversion but weak support also in other ok260 samples
ok260_6	II	2412336	2412336	II	2417662	2417662	+	-	5326	deletion	3	PASS	PASS	PASS	45	8	0	0	yes	unique to ok260_6, copy number log ratio -0.75 to -1.0, wider region contains +/+ and -/- read pairs in all ok260 samples
ne4356_5	II	6710555	6711012	II	6714881	6715279	-	-	4296	inversion	2	PASS	LOWMAPQDISC	PASS	6	2	0	0	yes	imprecise breakpoint(s) and overlapping discordant read pairs in +/+ and -/- orientation that do not cluster with this rearrangement
ne4356_5	II	6710920	6710930	II	6715138	6715622	+	+	4455	inversion	2	PASS	LOWMAPQDISC	PASS	5	1	0	0	yes	imprecise breakpoint(s) and overlapping discordant read pairs in +/+ and -/- orientation that do not cluster with this rearrangement
ne4356_10	II	7367281	7367595	II	7371602	7372017	-	+	4371	tandem-duplication	2	PASS	COMPETEDISC	PASS	8	0	0	0	no	reads supporting deletion and inversion mapping to same locations and also in other ne4356 samples and unc58
ok260_7	II	12069805	12069805	II	12082730	12082730	-	+	12925	tandem-duplication	3	PASS	PASS	PASS	109	28	0	0	yes	tandem duplication, copy number log ratio 1.5
ok260_6	III	1280549	1280856	III	1283072	1283395	-	-	2531	inversion	2	PASS	LOWMAPQDISC	PASS	3	0	0	0	yes	imprecise breakpoint(s) and overlapping discordant read pairs in +/+ and -/- orientation that do not cluster with this rearrangement
ok260_6	III	1280771	1281030	III	1283203	1283540	+	+	2471	inversion	2	PASS	LOWMAPQDISC	PASS	3	0	0	0	yes	imprecise breakpoint(s) and overlapping discordant read pairs in +/+ and -/- orientation that do not cluster with this rearrangement
ok260_7	III	1281441	1281441	III	1282484	1282484	-	-	1043	inversion	2	MinSomaticScore	PASS	PASS	12	0	0	0	yes	imprecise breakpoint(s) and overlapping discordant read pairs in +/+ and -/- orientation that do not cluster with this rearrangement
ok260_22	III	1356947	1357780	III	1360802	1361588	-	-	3831	inversion	2	PASS	Not called	PASS	12	2	1	0	yes	many +/+ and -/- clustered read pairs in the wider region and in all ok260 and ne4356 samples and evidence also in unc58, homozygous deletion in N2 within this region that is not present in others
ne4356_10	III	1357167	1357794	III	1360965	1361672	-	-	3838	inversion	2	PASS	WEAKDISC	PASS	13	4	1	0	yes	many +/+ and -/- clustered read pairs in the wider region and in all ok260 and ne4356 samples and evidence also in unc58, homozygous deletion in N2 within this region that is not present in others
ne4356_10	III	1357554	1358345	III	1361048	1361734	+	+	3441	inversion	2	PASS	WEAKDISC	PASS	8	1	0	0	yes	many +/+ and -/- clustered read pairs in the wider region and in all ok260 and ne4356 samples and evidence also in unc58, homozygous deletion in N2 within this region that is not present in others
ok260_22	III	1358024	1358024	III	1361219	1361219	+	+	3195	inversion	3	PASS	PASS	PASS	9	0	0	0	yes	many +/+ and -/- clustered read pairs in the wider region and in all ok260 and ne4356 samples and evidence also in unc58, homozygous deletion in N2 within this region that is not present in others
ok260_7	III	1359348	1359640	III	1360227	1360575	-	-	907	inversion	2	PASS	LOWMAPQDISC	PASS	3	0	0	0	yes	many +/+ and -/- clustered read pairs in the wider region and in all ok260 and ne4356 samples and evidence also in unc58, homozygous deletion in N2 within this region that is not present in others
ok260_22	III	4361467	4361467	III	4365297	4365297	-	-	3830	inversion	3	PASS	PASS	PASS	85	0	0	0	yes	complex rearrangement with multiple copy number steps
ok260_22	III	4363849	4363849	III	4371404	4371404	-	+	7555	tandem-duplication	3	PASS	PASS	PASS	151	38	0	0	yes	complex rearrangement with multiple copy number steps
ok260_22	III	4367012	4367022	III	4367015	4367025	+	+	3	inversion	2	PASS	Not called	PASS	27	2	0	0	yes	complex rearrangement with multiple copy number steps
ok260_22	III	4369643	4369643	III	4369783	4369783	-	-	140	inversion	2	PASS	LOWAS	PASS	73	6	0	0	yes	complex rearrangement with multiple copy number steps
ok260_7	III	5319789	5319789	III	5323036	5323036	-	+	3247	tandem-duplication	2	PASS	WEAKDISC	PASS	6	2	0	0	no	weak support, no copy number change
ne4356_10	III	6007278	6007278	III	6009026	6009026	+	-	1748	deletion	3	PASS	PASS	PASS	94	20	0	0	yes	1.7kb homozygous deletion
ne4356_4	III	6007278	6007278	III	6009026	6009026	+	-	1748	deletion	3	PASS	PASS	PASS	89	11	0	0	yes	1.7kb homozygous deletion
ne4356_5	III	6007278	6007278	III	6009026	6009026	+	-	1748	deletion	3	PASS	PASS	PASS	91	13	0	0	yes	1.7kb homozygous deletion
ok260_6	III	6858575	6858926	III	6860281	6860606	-	-	1693	inversion	2	PASS	Not called	PASS	4	0	0	0	yes	imprecise breakpoint(s) and overlapping discordant read pairs in +/+ and -/- orientation that do not cluster with this rearrangement
ok260_6	III	6858772	6859371	III	6860254	6860895	+	+	1503	inversion	2	PASS	LOWMAPQDISC	PASS	7	0	0	0	yes	imprecise breakpoint(s) and overlapping discordant read pairs in +/+ and -/- orientation that do not cluster with this rearrangement
ne4356_5	IV	4236395	4236401	IV	4243747	4243753	-	-	7352	inversion	2	PASS	Not called	PASS	6	1	0	0	yes	imprecise breakpoint(s) and overlapping discordant read pairs in +/+ and -/- orientation that do not cluster with this rearrangement
ne4356_10	IV	5845834	5846159	IV	5848809	5849201	+	+	3008	inversion	2	PASS	WEAKDISC	PASS	6	0	0	0	yes	imprecise breakpoint(s) and overlapping discordant read pairs in +/+ and -/- orientation that do not cluster with this rearrangement
ok260_7	IV	7717742	7717742	IV	7719339	7719339	+	-	1597	deletion	2	Not called	PASS	PASS	16	0	0	0	yes	no split read support, copy number log ratio -0.3
ok260_7	IV	10917209	10917209	IV	10927980	10927980	-	+	10771	tandem-duplication	3	PASS	PASS	PASS	53	13	0	0	yes	copy number log ratio 0.58
ne4356_10	IV	13366147	13366179	IV	13366924	13366956	+	+	777	inversion	2	PASS	COMPETEDISC	PASS	11	0	0	0	yes	imprecise breakpoint(s) and overlapping discordant read pairs in +/+ and -/- orientation that do not cluster with this rearrangement
ne4356_4	IV	13366148	13366382	IV	13366973	13367279	+	+	861	inversion	2	PASS	COMPETEDISC	PASS	18	0	0	0	yes	imprecise breakpoint(s) and overlapping discordant read pairs in +/+ and -/- orientation that do not cluster with this rearrangement
ne4356_5	IV	13366221	13366221	IV	13367002	13367002	+	+	781	inversion	3	PASS	PASS	PASS	23	0	0	0	yes	imprecise breakpoint(s) and overlapping discordant read pairs in +/+ and -/- orientation that do not cluster with this rearrangement
ne4356_10	IV	14936064	14936374	IV	14938350	14938670	+	+	2291	inversion	2	PASS	WEAKDISC	PASS	7	0	0	0	yes	imprecise breakpoint(s) and overlapping discordant read pairs in +/+ and -/- orientation that do not cluster with this rearrangement
ne4356_10	IV	15086469	15086469	IV	15088938	15088938	-	+	2469	tandem-duplication	3	PASS	PASS	PASS	86	18	0	0	yes	2.5kb tandem duplication in all ne4356 samples, copy number log ratio ~ 0.75
ne4356_4	IV	15086469	15086469	IV	15088938	15088938	-	+	2469	tandem-duplication	3	PASS	PASS	PASS	64	13	0	0	yes	2.5kb tandem duplication in all ne4356 samples, copy number log ratio ~ 0.75
ne4356_5	IV	15086469	15086469	IV	15088938	15088938	-	+	2469	tandem-duplication	3	PASS	PASS	PASS	61	16	0	0	yes	2.5kb tandem duplication in all ne4356 samples, copy number log ratio ~ 0.75
ne4356_4	IV	15323698	15324079	IV	15327933	15328206	-	-	4181	inversion	2	PASS	LOWMAPQDISC	PASS	4	0	0	0	yes	imprecise breakpoint(s) and overlapping discordant read pairs in +/+ and -/- orientation that do not cluster with this rearrangement
ok260_22	V	416660	417191	V	422648	423179	-	-	5988	inversion	2	PASS	Not called	PASS	5	0	0	0	yes	imprecise breakpoint(s) and overlapping discordant read pairs in +/+ and -/- orientation that do not cluster with this rearrangement
ok260_22	V	417070	417783	V	422892	423646	+	+	5842	inversion	2	PASS	Not called	PASS	13	0	0	0	yes	imprecise breakpoint(s) and overlapping discordant read pairs in +/+ and -/- orientation that do not cluster with this rearrangement
ne4356_4	V	632534	632980	V	641616	642112	-	-	9107	inversion	2	PASS	LOWMAPQDISC	PASS	6	0	0	0	yes	imprecise breakpoint(s) and overlapping discordant read pairs in +/+ and -/- orientation that do not cluster with this rearrangement
ne4356_4	V	632863	633136	V	641957	642269	+	+	9113	inversion	2	PASS	COMPETEDISC	PASS	8	0	0	0	yes	imprecise breakpoint(s) and overlapping discordant read pairs in +/+ and -/- orientation that do not cluster with this rearrangement
ne4356_10	V	632956	632956	V	642042	642042	+	+	9086	inversion	2	MinSomaticScore	PASS	PASS	10	0	0	0	yes	imprecise breakpoint(s) and overlapping discordant read pairs in +/+ and -/- orientation that do not cluster with this rearrangement
ok260_7	V	1800942	1800950	V	1808847	1808857	+	+	7906	inversion	2	PASS	Not called	PASS	5	1	0	0	yes	imprecise breakpoint(s) and overlapping discordant read pairs in +/+ and -/- orientation that do not cluster with this rearrangement
ok260_22	V	2309760	2309760	V	2310488	2310488	-	-	728	inversion	3	PASS	PASS	PASS	12	0	0	0	yes	imprecise breakpoint(s) and overlapping discordant read pairs in +/+ and -/- orientation that do not cluster with this rearrangement
ok260_22	V	2309762	2309981	V	2310602	2311012	+	+	935	inversion	2	PASS	Not called	PASS	4	0	0	0	yes	imprecise breakpoint(s) and overlapping discordant read pairs in +/+ and -/- orientation that do not cluster with this rearrangement
ok260_7	V	3110564	3111100	V	3117048	3117588	-	-	6486	inversion	2	PASS	LOWMAPQDISC	PASS	6	0	0	0	yes	imprecise breakpoint(s) and overlapping discordant read pairs in +/+ and -/- orientation that do not cluster with this rearrangement
ok260_7	V	3376910	3377471	V	3384121	3384131	+	+	6935	inversion	2	PASS	COMPETEDISC	PASS	10	1	0	0	yes	imprecise breakpoint(s) and overlapping discordant read pairs in +/+ and -/- orientation that do not cluster with this rearrangement
ok260_7	V	3385555	3385834	V	3412415	3412741	-	-	26883	inversion	2	PASS	LOWMAPQDISC	PASS	4	0	0	0	yes	imprecise breakpoint(s) and overlapping discordant read pairs in +/+ and -/- orientation that do not cluster with this rearrangement
ok260_7	V	3385665	3385982	V	3412566	3412873	+	+	26896	inversion	2	PASS	LOWMAPQDISC	PASS	3	0	0	0	yes	imprecise breakpoint(s) and overlapping discordant read pairs in +/+ and -/- orientation that do not cluster with this rearrangement
ok260_22	V	3810915	3811688	V	3812383	3813201	-	-	1490	inversion	2	PASS	COMPETEDISC	PASS	17	2	0	0	yes	imprecise breakpoint(s) and overlapping discordant read pairs in +/+ and -/- orientation that do not cluster with this rearrangement
ne4356_5	V	3811008	3811797	V	3813005	3813107	+	+	1653	inversion	2	PASS	LOWMAPQDISC	PASS	7	0	0	0	yes	imprecise breakpoint(s) and overlapping discordant read pairs in +/+ and -/- orientation that do not cluster with this rearrangement
ne4356_5	V	3811133	3811214	V	3812517	3812715	-	-	1442	inversion	2	PASS	WEAKDISC	PASS	9	0	0	0	yes	imprecise breakpoint(s) and overlapping discordant read pairs in +/+ and -/- orientation that do not cluster with this rearrangement
ok260_22	V	3811494	3811608	V	3813045	3813241	+	+	1592	inversion	2	PASS	Not called	PASS	7	0	0	0	yes	imprecise breakpoint(s) and overlapping discordant read pairs in +/+ and -/- orientation that do not cluster with this rearrangement
ok260_22	V	4498862	4498862	V	4498983	4498983	+	-	121	deletion	2	PASS	Not called	PASS	20	19	0	0	yes	121bp deletion only supported by split reads (too small for discordant read pairs) in all ok260 samples
ok260_6	V	4498862	4498862	V	4498983	4498983	+	-	121	deletion	2	PASS	Not called	PASS	26	26	0	0	yes	121bp deletion only supported by split reads (too small for discordant read pairs) in all ok260 samples
ok260_7	V	4498862	4498862	V	4498983	4498983	+	-	121	deletion	2	PASS	Not called	PASS	32	32	0	0	yes	121bp deletion only supported by split reads (too small for discordant read pairs) in all ok260 samples
ok260_22	V	5768480	5768480	V	5769060	5769060	+	-	580	deletion	2	PASS	PASS	Not called	166	44	0	0	yes	580bp deletion in all ok260 samples
ok260_6	V	5768480	5768480	V	5769060	5769060	+	-	580	deletion	2	PASS	PASS	Not called	98	25	0	0	yes	580bp deletion in all ok260 samples
ok260_7	V	5768480	5768480	V	5769060	5769060	+	-	580	deletion	2	PASS	PASS	Not called	144	34	0	0	yes	580bp deletion in all ok260 samples
ne4356_4	V	7290330	7290588	V	7293440	7293568	-	-	3045	inversion	2	PASS	COMPETEDISC	PASS	7	0	0	0	yes	imprecise breakpoint(s) and overlapping discordant read pairs in +/+ and -/- orientation that do not cluster with this rearrangement
ne4356_10	V	7290770	7291212	V	7293232	7293736	+	+	2493	inversion	2	PASS	PASS	SupportInControl	3	0	1	0	yes	imprecise breakpoint(s) and overlapping discordant read pairs in +/+ and -/- orientation that do not cluster with this rearrangement
ne4356_10	V	7290827	7290827	V	7293563	7293563	-	-	2736	inversion	3	PASS	PASS	PASS	8	0	0	0	yes	imprecise breakpoint(s) and overlapping discordant read pairs in +/+ and -/- orientation that do not cluster with this rearrangement
ok260_22	V	7462446	7462446	V	7463514	7463514	+	-	1068	deletion	3	PASS	PASS	PASS	156	23	0	0	yes	1kb homozygous deletion in all ok260 samples
ok260_6	V	7462446	7462446	V	7463514	7463514	+	-	1068	deletion	3	PASS	PASS	PASS	97	27	0	0	yes	1kb homozygous deletion in all ok260 samples
ok260_7	V	7462446	7462446	V	7463514	7463514	+	-	1068	deletion	3	PASS	PASS	PASS	146	30	0	0	yes	1kb homozygous deletion in all ok260 samples
ok260_22	V	8168311	8168311	V	8174689	8174689	-	+	6378	tandem-duplication	3	PASS	PASS	PASS	35	0	0	0	yes	part of complex rearrangement with deleted part of duplicated region
ok260_22	V	8168311	8168311	V	8185375	8185375	-	+	17064	tandem-duplication	3	PASS	PASS	PASS	291	70	0	0	yes	part of complex rearrangement with deleted part of duplicated region
ok260_6	V	8168311	8168311	V	8185375	8185375	-	+	17064	tandem-duplication	3	PASS	PASS	PASS	165	48	0	0	yes	part of complex rearrangement with deleted part of duplicated region
ok260_7	V	8168311	8168311	V	8174750	8174750	-	+	6439	tandem-duplication	3	PASS	PASS	PASS	16	0	0	0	yes	part of complex rearrangement with deleted part of duplicated region
ok260_7	V	8168311	8168311	V	8185375	8185375	-	+	17064	tandem-duplication	3	PASS	PASS	PASS	279	81	0	0	yes	part of complex rearrangement with deleted part of duplicated region
ok260_22	V	8174677	8174677	V	8185182	8185182	+	-	10505	deletion	3	PASS	PASS	PASS	123	26	0	0	yes	part of complex rearrangement with deleted part of duplicated region
ok260_6	V	8174677	8174677	V	8185182	8185182	+	-	10505	deletion	3	PASS	PASS	PASS	77	27	0	0	yes	part of complex rearrangement with deleted part of duplicated region
ok260_7	V	8174677	8174677	V	8185182	8185182	+	-	10505	deletion	3	PASS	PASS	PASS	131	25	0	0	yes	part of complex rearrangement with deleted part of duplicated region
ok260_6	V	8684628	8684628	V	8684681	8684681	-	+	53	tandem-duplication	2	PASS	Not called	PASS	21	21	0	0	yes	53bp tandem repeat with insertion
ok260_7	V	8684628	8684628	V	8684681	8684681	-	+	53	tandem-duplication	2	PASS	Not called	PASS	24	24	0	0	yes	53bp tandem repeat with insertion
ok260_22	V	9258359	9258359	V	9263943	9263943	-	+	5584	tandem-duplication	3	PASS	PASS	PASS	117	0	0	0	yes	5.5kb tandem duplication in all ok260 samples, copy number log ration 1.0
ok260_6	V	9258359	9258359	V	9263943	9263943	-	+	5584	tandem-duplication	3	PASS	PASS	PASS	82	0	0	0	yes	5.5kb tandem duplication in all ok260 samples, copy number log ration 1.0
ok260_7	V	9258359	9258359	V	9263943	9263943	-	+	5584	tandem-duplication	3	PASS	PASS	PASS	108	2	0	0	yes	5.5kb tandem duplication in all ok260 samples, copy number log ration 1.0
ok260_22	V	11238356	11238356	V	11239347	11239347	+	-	991	deletion	3	PASS	PASS	PASS	145	34	0	0	yes	991bp homozygous deletion in all ok260 samples
ok260_6	V	11238356	11238356	V	11239347	11239347	+	-	991	deletion	3	PASS	PASS	PASS	102	19	0	0	yes	991bp homozygous deletion in all ok260 samples
ok260_7	V	11238356	11238356	V	11239347	11239347	+	-	991	deletion	3	PASS	PASS	PASS	137	26	0	0	yes	991bp homozygous deletion in all ok260 samples
ok260_6	V	14828922	14828922	V	14829028	14829028	+	-	106	deletion	2	PASS	Not called	PASS	4	4	0	0	no	weak split read support only (106bp deletion too small for discordant read pairs)
ok260_22	V	15276178	15276178	V	15289411	15289411	+	-	13233	deletion	3	PASS	PASS	PASS	167	39	0	0	yes	13kb homozygous deletion in all ok260 samples
ok260_6	V	15276178	15276178	V	15289411	15289411	+	-	13233	deletion	3	PASS	PASS	PASS	89	15	0	0	yes	13kb homozygous deletion in all ok260 samples
ok260_7	V	15276178	15276178	V	15289411	15289411	+	-	13233	deletion	3	PASS	PASS	PASS	168	37	0	0	yes	13kb homozygous deletion in all ok260 samples
ok260_22	V	16073200	16073200	V	16091879	16091879	-	+	18679	tandem-duplication	3	PASS	PASS	PASS	146	33	0	0	yes	18.6kb tandem duplication in all ok260 samples, copy number log ratio ~ 1.0
ok260_6	V	16073200	16073200	V	16091879	16091879	-	+	18679	tandem-duplication	3	PASS	PASS	PASS	85	10	0	0	yes	18.6kb tandem duplication in all ok260 samples, copy number log ratio ~ 1.0
ok260_7	V	16073200	16073200	V	16091879	16091879	-	+	18679	tandem-duplication	3	PASS	PASS	PASS	134	33	0	0	yes	18.6kb tandem duplication in all ok260 samples, copy number log ratio ~ 1.0
ne4356_10	V	16435272	16435280	V	16436230	16436238	-	-	958	inversion	2	PASS	Not called	PASS	3	2	0	0	yes	imprecise breakpoint(s) and overlapping discordant read pairs in +/+ and -/- orientation that do not cluster with this rearrangement
ne4356_10	V	16865002	16865033	V	16867639	16867855	+	+	2729	inversion	2	PASS	Not called	PASS	8	0	0	0	yes	imprecise breakpoint(s) and overlapping discordant read pairs in +/+ and -/- orientation that do not cluster with this rearrangement
ne4356_10	V	17010870	17011068	V	17012234	17012450	-	-	1373	inversion	2	PASS	Not called	PASS	4	0	0	0	yes	imprecise breakpoint(s) and overlapping discordant read pairs in +/+ and -/- orientation that do not cluster with this rearrangement
ne4356_10	V	17011196	17011674	V	17012380	17012717	+	+	1113	inversion	2	PASS	LOWMAPQDISC	PASS	4	0	0	0	yes	imprecise breakpoint(s) and overlapping discordant read pairs in +/+ and -/- orientation that do not cluster with this rearrangement
ok260_7	V	17198970	17198980	V	17201799	17202207	-	-	3028	inversion	2	PASS	Not called	PASS	4	1	0	0	yes	imprecise breakpoint(s) and overlapping discordant read pairs in +/+ and -/- orientation that do not cluster with this rearrangement
ok260_7	V	17199146	17199156	V	17202107	17202691	+	+	3248	inversion	2	PASS	Not called	PASS	8	1	0	0	yes	imprecise breakpoint(s) and overlapping discordant read pairs in +/+ and -/- orientation that do not cluster with this rearrangement
ok260_22	V	18133202	18133713	V	18135342	18135778	-	-	2102	inversion	2	PASS	LOWMAPQDISC	PASS	4	0	0	0	yes	imprecise breakpoint(s) and overlapping discordant read pairs in +/+ and -/- orientation that do not cluster with this rearrangement
ok260_22	V	18133766	18134069	V	18135273	18135613	+	+	1525	inversion	2	PASS	LOWMAPQDISC	PASS	4	0	0	0	yes	imprecise breakpoint(s) and overlapping discordant read pairs in +/+ and -/- orientation that do not cluster with this rearrangement
ne4356_10	V	19047488	19047700	V	19050552	19050653	+	+	3008	inversion	2	PASS	Not called	PASS	5	0	0	0	yes	imprecise breakpoint(s) and overlapping discordant read pairs in +/+ and -/- orientation that do not cluster with this rearrangement
ne4356_10	X	1978635	1978900	X	1988385	1988495	-	-	9672	inversion	2	PASS	Not called	PASS	5	0	0	0	yes	imprecise breakpoint(s) and overlapping discordant read pairs in +/+ and -/- orientation that do not cluster with this rearrangement
ne4356_10	X	1979009	1979123	X	1988596	1989127	+	+	9795	inversion	2	PASS	Not called	PASS	6	0	0	0	yes	imprecise breakpoint(s) and overlapping discordant read pairs in +/+ and -/- orientation that do not cluster with this rearrangement
ne4356_10	X	1979348	1979348	X	1987616	1987616	-	-	8268	inversion	2	MinSomaticScore	PASS	PASS	7	0	0	0	yes	imprecise breakpoint(s) and overlapping discordant read pairs in +/+ and -/- orientation that do not cluster with this rearrangement
ok260_7	X	1979396	1979396	X	1987548	1987548	-	-	8152	inversion	2	MinSomaticScore	PASS	PASS	8	0	0	0	yes	imprecise breakpoint(s) and overlapping discordant read pairs in +/+ and -/- orientation that do not cluster with this rearrangement
ok260_6	X	2720513	2720513	X	2721218	2721218	+	-	705	deletion	3	PASS	PASS	PASS	20	7	0	0	yes	weak support, copy number log ration -0.45
ok260_22	X	10075669	10075669	X	10134002	10134002	-	+	58333	tandem-duplication	3	PASS	PASS	PASS	46	8	0	0	yes	complex rearrangement with multiple copy number steps in unc-58 region (resolved)
ok260_22	X	10076417	10076417	X	10130027	10130027	-	-	53610	inversion	3	PASS	PASS	PASS	318	67	0	0	yes	complex rearrangement with multiple copy number steps in unc-58 region (resolved)
ok260_22	X	10078510	10078510	X	10079037	10079037	+	+	527	inversion	2	PASS	LOWAS	PASS	232	38	0	0	yes	complex rearrangement with multiple copy number steps in unc-58 region (resolved)
ne4356_4	X	10095264	10095264	X	10101562	10101562	-	+	6298	tandem-duplication	3	PASS	PASS	PASS	64	19	0	0	yes	6.3kb tandem duplication in unc-58 region with nearby deletion
ne4356_10	X	10099206	10099206	X	10106661	10106661	-	-	7455	inversion	3	PASS	PASS	PASS	98	23	0	0	yes	complex rearrangement in unc-58 region involving inverted duplication and deletion
ne4356_10	X	10100617	10100617	X	10101695	10101695	+	+	1078	inversion	2	PASS	LOWAS	PASS	93	25	0	0	yes	complex rearrangement in unc-58 region involving inverted duplication and deletion
ok260_7	X	10104809	10104809	X	10105966	10105966	+	-	1157	deletion	3	PASS	PASS	PASS	164	40	0	0	yes	1.5kb homozygous deletion in unc-58 region
ok260_6	X	10104842	10104842	X	10114011	10114011	+	-	9169	deletion	3	PASS	PASS	PASS	86	18	0	0	yes	9.1kb homozygous deletion in unc-58 region
ne4356_4	X	10106551	10106551	X	10120168	10120168	+	-	13617	deletion	3	PASS	PASS	PASS	72	20	0	0	yes	13.6kb homozygous deletion in unc-58 region with nearby tandem duplication
ne4356_5	X	10107385	10107385	X	10115516	10115516	+	-	8131	deletion	3	PASS	PASS	PASS	102	24	0	0	yes	8.1kb homozygous deletion in unc-58 region
ok260_7	X	16071558	16071558	X	16071720	16071720	+	-	162	deletion	2	PASS	Not called	PASS	5	5	0	0	no	161bp deletion not supported by copy number change

### Sheet: structural_variants_minus_delet
Case	Chr. 1	Start1	End1	Chr. 2	Start2	End2	Strand1	Strand2	Size	Type	Called by	Manta	SvABA	Pixie	Cases - supporting reads	Cases - split reads	Controls - supporting reads	Controls - split reads	Manual curation	Comments
ok260_7	I	142716	143151	I	147684	148101	+	+	4959	inversion	2	PASS	LOWMAPQDISC	PASS	5	2	0	0	yes	imprecise breakpoint(s) and overlapping discordant read pairs in +/+ and -/- orientation that do not cluster with this rearrangement
ok260_7	I	142722	142732	I	147992	148002	-	-	5270	inversion	2	PASS	NODISC	PASS	2	2	0	0	yes	imprecise breakpoint(s) and overlapping discordant read pairs in +/+ and -/- orientation that do not cluster with this rearrangement
ok260_6	I	7995569	7995569	I	8007525	8007525	+	+	11956	inversion	2	PASS	NODISC	PASS	4	3	0	0	no	very low read support
ok260_7	I	14206099	14206951	I	14210314	14210324	-	-	3794	inversion	2	PASS	Not called	PASS	7	1	0	0	yes	imprecise breakpoint(s) and overlapping discordant read pairs in +/+ and -/- orientation that do not cluster with this rearrangement
ok260_7	I	14206706	14207468	I	14209971	14210731	+	+	3264	inversion	2	PASS	WEAKDISC	PASS	13	1	0	0	yes	imprecise breakpoint(s) and overlapping discordant read pairs in +/+ and -/- orientation that do not cluster with this rearrangement
ok260_22	II	2129484	2129484	II	2130846	2130846	+	+	1362	inversion	3	PASS	PASS	PASS	7	0	0	0	no	possible inversion but weak support also in other ok260 samples
ne4356_5	II	6710555	6711012	II	6714881	6715279	-	-	4296	inversion	2	PASS	LOWMAPQDISC	PASS	6	2	0	0	yes	imprecise breakpoint(s) and overlapping discordant read pairs in +/+ and -/- orientation that do not cluster with this rearrangement
ne4356_5	II	6710920	6710930	II	6715138	6715622	+	+	4455	inversion	2	PASS	LOWMAPQDISC	PASS	5	1	0	0	yes	imprecise breakpoint(s) and overlapping discordant read pairs in +/+ and -/- orientation that do not cluster with this rearrangement
ne4356_10	II	7367281	7367595	II	7371602	7372017	-	+	4371	tandem-duplication	2	PASS	COMPETEDISC	PASS	8	0	0	0	no	reads supporting deletion and inversion mapping to same locations and also in other ne4356 samples and unc58
ok260_7	II	12069805	12069805	II	12082730	12082730	-	+	12925	tandem-duplication	3	PASS	PASS	PASS	109	28	0	0	yes	tandem duplication, copy number log ratio 1.5
ok260_6	III	1280549	1280856	III	1283072	1283395	-	-	2531	inversion	2	PASS	LOWMAPQDISC	PASS	3	0	0	0	yes	imprecise breakpoint(s) and overlapping discordant read pairs in +/+ and -/- orientation that do not cluster with this rearrangement
ok260_6	III	1280771	1281030	III	1283203	1283540	+	+	2471	inversion	2	PASS	LOWMAPQDISC	PASS	3	0	0	0	yes	imprecise breakpoint(s) and overlapping discordant read pairs in +/+ and -/- orientation that do not cluster with this rearrangement
ok260_7	III	1281441	1281441	III	1282484	1282484	-	-	1043	inversion	2	MinSomaticScore	PASS	PASS	12	0	0	0	yes	imprecise breakpoint(s) and overlapping discordant read pairs in +/+ and -/- orientation that do not cluster with this rearrangement
ok260_22	III	1356947	1357780	III	1360802	1361588	-	-	3831	inversion	2	PASS	Not called	PASS	12	2	1	0	yes	many +/+ and -/- clustered read pairs in the wider region and in all ok260 and ne4356 samples and evidence also in unc58, homozygous deletion in N2 within this region
ne4356_10	III	1357167	1357794	III	1360965	1361672	-	-	3838	inversion	2	PASS	WEAKDISC	PASS	13	4	1	0	yes	many +/+ and -/- clustered read pairs in the wider region and in all ok260 and ne4356 samples and evidence also in unc58, homozygous deletion in N2 within this region
ne4356_10	III	1357554	1358345	III	1361048	1361734	+	+	3441	inversion	2	PASS	WEAKDISC	PASS	8	1	0	0	yes	many +/+ and -/- clustered read pairs in the wider region and in all ok260 and ne4356 samples and evidence also in unc58, homozygous deletion in N2 within this region
ok260_22	III	1358024	1358024	III	1361219	1361219	+	+	3195	inversion	3	PASS	PASS	PASS	9	0	0	0	yes	many +/+ and -/- clustered read pairs in the wider region and in all ok260 and ne4356 samples and evidence also in unc58, homozygous deletion in N2 within this region
ok260_7	III	1359348	1359640	III	1360227	1360575	-	-	907	inversion	2	PASS	LOWMAPQDISC	PASS	3	0	0	0	yes	many +/+ and -/- clustered read pairs in the wider region and in all ok260 and ne4356 samples and evidence also in unc58, homozygous deletion in N2 within this region
ok260_22	III	4361467	4361467	III	4365297	4365297	-	-	3830	inversion	3	PASS	PASS	PASS	85	0	0	0	yes	complex rearrangement with multiple copy number steps (resolvedyes)
ok260_22	III	4363849	4363849	III	4371404	4371404	-	+	7555	tandem-duplication	3	PASS	PASS	PASS	151	38	0	0	yes	complex rearrangement with multiple copy number steps (resolvedyes)
ok260_22	III	4367012	4367022	III	4367015	4367025	+	+	3	inversion	2	PASS	Not called	PASS	27	2	0	0	yes	complex rearrangement with multiple copy number steps (resolvedyes)
ok260_22	III	4369643	4369643	III	4369783	4369783	-	-	140	inversion	2	PASS	LOWAS	PASS	73	6	0	0	yes	complex rearrangement with multiple copy number steps (resolvedyes)
ok260_7	III	5319789	5319789	III	5323036	5323036	-	+	3247	tandem-duplication	2	PASS	WEAKDISC	PASS	6	2	0	0	no	weak support, no copy number change
ok260_6	III	6858575	6858926	III	6860281	6860606	-	-	1693	inversion	2	PASS	Not called	PASS	4	0	0	0	yes	imprecise breakpoint(s) and overlapping discordant read pairs in +/+ and -/- orientation that do not cluster with this rearrangement
ok260_6	III	6858772	6859371	III	6860254	6860895	+	+	1503	inversion	2	PASS	LOWMAPQDISC	PASS	7	0	0	0	yes	imprecise breakpoint(s) and overlapping discordant read pairs in +/+ and -/- orientation that do not cluster with this rearrangement
ne4356_5	IV	4236395	4236401	IV	4243747	4243753	-	-	7352	inversion	2	PASS	Not called	PASS	6	1	0	0	yes	imprecise breakpoint(s) and overlapping discordant read pairs in +/+ and -/- orientation that do not cluster with this rearrangement
ne4356_10	IV	5845834	5846159	IV	5848809	5849201	+	+	3008	inversion	2	PASS	WEAKDISC	PASS	6	0	0	0	yes	imprecise breakpoint(s) and overlapping discordant read pairs in +/+ and -/- orientation that do not cluster with this rearrangement
ok260_7	IV	10917209	10917209	IV	10927980	10927980	-	+	10771	tandem-duplication	3	PASS	PASS	PASS	53	13	0	0	yes	copy number log ratio 0.58
ne4356_10	IV	13366147	13366179	IV	13366924	13366956	+	+	777	inversion	2	PASS	COMPETEDISC	PASS	11	0	0	0	yes	imprecise breakpoint(s) and overlapping discordant read pairs in +/+ and -/- orientation that do not cluster with this rearrangement
ne4356_4	IV	13366148	13366382	IV	13366973	13367279	+	+	861	inversion	2	PASS	COMPETEDISC	PASS	18	0	0	0	yes	imprecise breakpoint(s) and overlapping discordant read pairs in +/+ and -/- orientation that do not cluster with this rearrangement
ne4356_5	IV	13366221	13366221	IV	13367002	13367002	+	+	781	inversion	3	PASS	PASS	PASS	23	0	0	0	yes	imprecise breakpoint(s) and overlapping discordant read pairs in +/+ and -/- orientation that do not cluster with this rearrangement
ne4356_10	IV	14936064	14936374	IV	14938350	14938670	+	+	2291	inversion	2	PASS	WEAKDISC	PASS	7	0	0	0	yes	imprecise breakpoint(s) and overlapping discordant read pairs in +/+ and -/- orientation that do not cluster with this rearrangement
ne4356_10	IV	15086469	15086469	IV	15088938	15088938	-	+	2469	tandem-duplication	3	PASS	PASS	PASS	86	18	0	0	yes	2.5kb tandem duplication in all ne4356 samples, copy number log ratio ~ 0.75
ne4356_4	IV	15086469	15086469	IV	15088938	15088938	-	+	2469	tandem-duplication	3	PASS	PASS	PASS	64	13	0	0	yes	2.5kb tandem duplication in all ne4356 samples, copy number log ratio ~ 0.75
ne4356_5	IV	15086469	15086469	IV	15088938	15088938	-	+	2469	tandem-duplication	3	PASS	PASS	PASS	61	16	0	0	yes	2.5kb tandem duplication in all ne4356 samples, copy number log ratio ~ 0.75
ne4356_4	IV	15323698	15324079	IV	15327933	15328206	-	-	4181	inversion	2	PASS	LOWMAPQDISC	PASS	4	0	0	0	yes	imprecise breakpoint(s) and overlapping discordant read pairs in +/+ and -/- orientation that do not cluster with this rearrangement
ok260_22	V	416660	417191	V	422648	423179	-	-	5988	inversion	2	PASS	Not called	PASS	5	0	0	0	yes	imprecise breakpoint(s) and overlapping discordant read pairs in +/+ and -/- orientation that do not cluster with this rearrangement
ok260_22	V	417070	417783	V	422892	423646	+	+	5842	inversion	2	PASS	Not called	PASS	13	0	0	0	yes	imprecise breakpoint(s) and overlapping discordant read pairs in +/+ and -/- orientation that do not cluster with this rearrangement
ne4356_4	V	632534	632980	V	641616	642112	-	-	9107	inversion	2	PASS	LOWMAPQDISC	PASS	6	0	0	0	yes	imprecise breakpoint(s) and overlapping discordant read pairs in +/+ and -/- orientation that do not cluster with this rearrangement
ne4356_4	V	632863	633136	V	641957	642269	+	+	9113	inversion	2	PASS	COMPETEDISC	PASS	8	0	0	0	yes	imprecise breakpoint(s) and overlapping discordant read pairs in +/+ and -/- orientation that do not cluster with this rearrangement
ne4356_10	V	632956	632956	V	642042	642042	+	+	9086	inversion	2	MinSomaticScore	PASS	PASS	10	0	0	0	yes	imprecise breakpoint(s) and overlapping discordant read pairs in +/+ and -/- orientation that do not cluster with this rearrangement
ok260_7	V	1800942	1800950	V	1808847	1808857	+	+	7906	inversion	2	PASS	Not called	PASS	5	1	0	0	yes	imprecise breakpoint(s) and overlapping discordant read pairs in +/+ and -/- orientation that do not cluster with this rearrangement
ok260_22	V	2309760	2309760	V	2310488	2310488	-	-	728	inversion	3	PASS	PASS	PASS	12	0	0	0	yes	imprecise breakpoint(s) and overlapping discordant read pairs in +/+ and -/- orientation that do not cluster with this rearrangement
ok260_22	V	2309762	2309981	V	2310602	2311012	+	+	935	inversion	2	PASS	Not called	PASS	4	0	0	0	yes	imprecise breakpoint(s) and overlapping discordant read pairs in +/+ and -/- orientation that do not cluster with this rearrangement
ok260_7	V	3110564	3111100	V	3117048	3117588	-	-	6486	inversion	2	PASS	LOWMAPQDISC	PASS	6	0	0	0	yes	imprecise breakpoint(s) and overlapping discordant read pairs in +/+ and -/- orientation that do not cluster with this rearrangement
ok260_7	V	3376910	3377471	V	3384121	3384131	+	+	6935	inversion	2	PASS	COMPETEDISC	PASS	10	1	0	0	yes	imprecise breakpoint(s) and overlapping discordant read pairs in +/+ and -/- orientation that do not cluster with this rearrangement
ok260_7	V	3385555	3385834	V	3412415	3412741	-	-	26883	inversion	2	PASS	LOWMAPQDISC	PASS	4	0	0	0	yes	imprecise breakpoint(s) and overlapping discordant read pairs in +/+ and -/- orientation that do not cluster with this rearrangement
ok260_7	V	3385665	3385982	V	3412566	3412873	+	+	26896	inversion	2	PASS	LOWMAPQDISC	PASS	3	0	0	0	yes	imprecise breakpoint(s) and overlapping discordant read pairs in +/+ and -/- orientation that do not cluster with this rearrangement
ok260_22	V	3810915	3811688	V	3812383	3813201	-	-	1490	inversion	2	PASS	COMPETEDISC	PASS	17	2	0	0	yes	imprecise breakpoint(s) and overlapping discordant read pairs in +/+ and -/- orientation that do not cluster with this rearrangement
ne4356_5	V	3811008	3811797	V	3813005	3813107	+	+	1653	inversion	2	PASS	LOWMAPQDISC	PASS	7	0	0	0	yes	imprecise breakpoint(s) and overlapping discordant read pairs in +/+ and -/- orientation that do not cluster with this rearrangement
ne4356_5	V	3811133	3811214	V	3812517	3812715	-	-	1442	inversion	2	PASS	WEAKDISC	PASS	9	0	0	0	yes	imprecise breakpoint(s) and overlapping discordant read pairs in +/+ and -/- orientation that do not cluster with this rearrangement
ok260_22	V	3811494	3811608	V	3813045	3813241	+	+	1592	inversion	2	PASS	Not called	PASS	7	0	0	0	yes	imprecise breakpoint(s) and overlapping discordant read pairs in +/+ and -/- orientation that do not cluster with this rearrangement
ne4356_4	V	7290330	7290588	V	7293440	7293568	-	-	3045	inversion	2	PASS	COMPETEDISC	PASS	7	0	0	0	yes	imprecise breakpoint(s) and overlapping discordant read pairs in +/+ and -/- orientation that do not cluster with this rearrangement
ne4356_10	V	7290770	7291212	V	7293232	7293736	+	+	2493	inversion	2	PASS	PASS	SupportInControl	3	0	1	0	yes	imprecise breakpoint(s) and overlapping discordant read pairs in +/+ and -/- orientation that do not cluster with this rearrangement
ne4356_10	V	7290827	7290827	V	7293563	7293563	-	-	2736	inversion	3	PASS	PASS	PASS	8	0	0	0	yes	imprecise breakpoint(s) and overlapping discordant read pairs in +/+ and -/- orientation that do not cluster with this rearrangement
ok260_22	V	8168311	8168311	V	8174689	8174689	-	+	6378	tandem-duplication	3	PASS	PASS	PASS	35	0	0	0	yes	part of complex rearrangement with deleted part of duplicated region
ok260_22	V	8168311	8168311	V	8185375	8185375	-	+	17064	tandem-duplication	3	PASS	PASS	PASS	291	70	0	0	yes	part of complex rearrangement with deleted part of duplicated region
ok260_6	V	8168311	8168311	V	8185375	8185375	-	+	17064	tandem-duplication	3	PASS	PASS	PASS	165	48	0	0	yes	part of complex rearrangement with deleted part of duplicated region
ok260_7	V	8168311	8168311	V	8174750	8174750	-	+	6439	tandem-duplication	3	PASS	PASS	PASS	16	0	0	0	yes	part of complex rearrangement with deleted part of duplicated region
ok260_7	V	8168311	8168311	V	8185375	8185375	-	+	17064	tandem-duplication	3	PASS	PASS	PASS	279	81	0	0	yes	part of complex rearrangement with deleted part of duplicated region
ok260_6	V	8684628	8684628	V	8684681	8684681	-	+	53	tandem-duplication	2	PASS	Not called	PASS	21	21	0	0	yes	53bp tandem repeat with insertion
ok260_7	V	8684628	8684628	V	8684681	8684681	-	+	53	tandem-duplication	2	PASS	Not called	PASS	24	24	0	0	yes	53bp tandem repeat with insertion
ok260_22	V	9258359	9258359	V	9263943	9263943	-	+	5584	tandem-duplication	3	PASS	PASS	PASS	117	0	0	0	yes	5.5kb tandem duplication in all ok260 samples, copy number log ration 1.0
ok260_6	V	9258359	9258359	V	9263943	9263943	-	+	5584	tandem-duplication	3	PASS	PASS	PASS	82	0	0	0	yes	5.5kb tandem duplication in all ok260 samples, copy number log ration 1.0
ok260_7	V	9258359	9258359	V	9263943	9263943	-	+	5584	tandem-duplication	3	PASS	PASS	PASS	108	2	0	0	yes	5.5kb tandem duplication in all ok260 samples, copy number log ration 1.0
ok260_22	V	16073200	16073200	V	16091879	16091879	-	+	18679	tandem-duplication	3	PASS	PASS	PASS	146	33	0	0	yes	18.6kb tandem duplication in all ok260 samples, copy number log ratio ~ 1.0
ok260_6	V	16073200	16073200	V	16091879	16091879	-	+	18679	tandem-duplication	3	PASS	PASS	PASS	85	10	0	0	yes	18.6kb tandem duplication in all ok260 samples, copy number log ratio ~ 1.0
ok260_7	V	16073200	16073200	V	16091879	16091879	-	+	18679	tandem-duplication	3	PASS	PASS	PASS	134	33	0	0	yes	18.6kb tandem duplication in all ok260 samples, copy number log ratio ~ 1.0
ne4356_10	V	16435272	16435280	V	16436230	16436238	-	-	958	inversion	2	PASS	Not called	PASS	3	2	0	0	yes	imprecise breakpoint(s) and overlapping discordant read pairs in +/+ and -/- orientation that do not cluster with this rearrangement
ne4356_10	V	16865002	16865033	V	16867639	16867855	+	+	2729	inversion	2	PASS	Not called	PASS	8	0	0	0	yes	imprecise breakpoint(s) and overlapping discordant read pairs in +/+ and -/- orientation that do not cluster with this rearrangement
ne4356_10	V	17010870	17011068	V	17012234	17012450	-	-	1373	inversion	2	PASS	Not called	PASS	4	0	0	0	yes	imprecise breakpoint(s) and overlapping discordant read pairs in +/+ and -/- orientation that do not cluster with this rearrangement
ne4356_10	V	17011196	17011674	V	17012380	17012717	+	+	1113	inversion	2	PASS	LOWMAPQDISC	PASS	4	0	0	0	yes	imprecise breakpoint(s) and overlapping discordant read pairs in +/+ and -/- orientation that do not cluster with this rearrangement
ok260_7	V	17198970	17198980	V	17201799	17202207	-	-	3028	inversion	2	PASS	Not called	PASS	4	1	0	0	yes	imprecise breakpoint(s) and overlapping discordant read pairs in +/+ and -/- orientation that do not cluster with this rearrangement
ok260_7	V	17199146	17199156	V	17202107	17202691	+	+	3248	inversion	2	PASS	Not called	PASS	8	1	0	0	yes	imprecise breakpoint(s) and overlapping discordant read pairs in +/+ and -/- orientation that do not cluster with this rearrangement
ok260_22	V	18133202	18133713	V	18135342	18135778	-	-	2102	inversion	2	PASS	LOWMAPQDISC	PASS	4	0	0	0	yes	imprecise breakpoint(s) and overlapping discordant read pairs in +/+ and -/- orientation that do not cluster with this rearrangement
ok260_22	V	18133766	18134069	V	18135273	18135613	+	+	1525	inversion	2	PASS	LOWMAPQDISC	PASS	4	0	0	0	yes	imprecise breakpoint(s) and overlapping discordant read pairs in +/+ and -/- orientation that do not cluster with this rearrangement
ne4356_10	V	19047488	19047700	V	19050552	19050653	+	+	3008	inversion	2	PASS	Not called	PASS	5	0	0	0	yes	imprecise breakpoint(s) and overlapping discordant read pairs in +/+ and -/- orientation that do not cluster with this rearrangement
ne4356_10	X	1978635	1978900	X	1988385	1988495	-	-	9672	inversion	2	PASS	Not called	PASS	5	0	0	0	yes	imprecise breakpoint(s) and overlapping discordant read pairs in +/+ and -/- orientation that do not cluster with this rearrangement
ne4356_10	X	1979009	1979123	X	1988596	1989127	+	+	9795	inversion	2	PASS	Not called	PASS	6	0	0	0	yes	imprecise breakpoint(s) and overlapping discordant read pairs in +/+ and -/- orientation that do not cluster with this rearrangement
ne4356_10	X	1979348	1979348	X	1987616	1987616	-	-	8268	inversion	2	MinSomaticScore	PASS	PASS	7	0	0	0	yes	imprecise breakpoint(s) and overlapping discordant read pairs in +/+ and -/- orientation that do not cluster with this rearrangement
ok260_7	X	1979396	1979396	X	1987548	1987548	-	-	8152	inversion	2	MinSomaticScore	PASS	PASS	8	0	0	0	yes	imprecise breakpoint(s) and overlapping discordant read pairs in +/+ and -/- orientation that do not cluster with this rearrangement
ok260_22	X	10075669	10075669	X	10134002	10134002	-	+	58333	tandem-duplication	3	PASS	PASS	PASS	46	8	0	0	yes	complex rearrangement with multiple copy number steps in unc-58 region (resolved)
ok260_22	X	10076417	10076417	X	10130027	10130027	-	-	53610	inversion	3	PASS	PASS	PASS	318	67	0	0	yes	complex rearrangement with multiple copy number steps in unc-58 region (resolved)
ok260_22	X	10078510	10078510	X	10079037	10079037	+	+	527	inversion	2	PASS	LOWAS	PASS	232	38	0	0	yes	complex rearrangement with multiple copy number steps in unc-58 region (resolved)
ne4356_4	X	10095264	10095264	X	10101562	10101562	-	+	6298	tandem-duplication	3	PASS	PASS	PASS	64	19	0	0	yes	6.3kb tandem duplication in unc-58 region with nearby deletion
ne4356_10	X	10099206	10099206	X	10106661	10106661	-	-	7455	inversion	3	PASS	PASS	PASS	98	23	0	0	yes	complex rearrangement in unc-58 region involving inverted duplication and deletion
ne4356_10	X	10100617	10100617	X	10101695	10101695	+	+	1078	inversion	2	PASS	LOWAS	PASS	93	25	0	0	yes	complex rearrangement in unc-58 region involving inverted duplication and deletion
