## Supplementary material for "GCNA interacts with Spartan and Topoisomerase II to regulate genome stability": Table S4 Discordant Uniquely Mapped Read Pairs

### Sheet: discordant_uniquely_mapped_read
				Same chromosome, same strand (inversions)								Same chromosome discordant by >600 bp (deletions or translocations)			Same chromosome, outward facing reads (duplications or translocations)			Different chromosomes
Sample	All uniquely mapped read pairs	Discordant uniquely mapped read pairs	% of uniquely mapped pairs that are discordant	Total number of discordant reads mapping to same chrom	% discordant reads mapping to same chrom	Both forward strand	% of total reads both forward strand	% of discordant reads both forward strand	Both reverse strand	% of total reads both reverse strand	% of discordant reads both reverse strand	+/- > 600 insert	% of total reads +/- > 600 insert	% of discordant reads +/- > 600 insert	-/+	percentage of total reads -/+	percentage of discordant reads -/+	Different chromosomes	% Total reads on different chromosomes	% of discordant reads on different chromosomes
N2	20381556	30126	0.14781	16101	53.4455	2283	0.011	7.57817	2200	0.011	7.30266	10224	0.05	33.9375	1394	0.007	4.62723	14025	0.069	46.5545
unc58	68280347	103617	0.151752	75752	73.1077	3110	0.005	3.00144	3293	0.005	3.17805	65422	0.096	63.1383	3927	0.006	3.78992	27865	0.041	26.8923
ne4356_4	52535976	278427	0.529974	73678	26.4622	18451	0.035	6.62687	18905	0.036	6.78993	23195	0.044	8.33073	13127	0.025	4.7147	204749	0.39	73.5378
ne4356_5	50210807	185280	0.369004	104015	56.1394	20511	0.041	11.0703	21027	0.042	11.3488	55730	0.111	30.0788	6747	0.013	3.64152	81265	0.162	43.8606
ne4356_10	47382694	297250	0.627339	177341	59.6606	12963	0.027	4.36098	13139	0.028	4.42019	140907	0.297	47.4035	10332	0.022	3.47586	119909	0.253	40.3394
ok260_6	54588950	192363	0.352385	86157	44.7888	17087	0.031	8.88269	17315	0.032	9.00121	42921	0.079	22.3125	8834	0.016	4.59236	106206	0.195	55.2112
ok260_7	83348984	914738	1.09748	208407	22.7832	46080	0.055	5.03751	46135	0.055	5.04352	73695	0.088	8.05641	42497	0.051	4.64581	706331	0.847	77.2168
ok260_22	81865145	812098	0.991995	212940	26.221	45700	0.056	5.6274	46663	0.057	5.74598	83454	0.102	10.2763	37123	0.045	4.57125	599158	0.732	73.779

### Sheet: mapping enrichment analysis
Sample	All inversion read pairs	Inversion read pairs within size range (1-30kb)	Mapping within repeat regions 1-30kb	Percentage mapping within regions	Percentage of genome covered by regions	p-value binomial exact test	FDR
N2	4483	106	14	13.2	13.5	1	1
unc58	6403	313	107	34.2	13.5	1.02e-20	1.17e-20
ne4356_4	37356	2937	1374	46.8	13.5	0	0
ne4356_5	41538	6686	2129	31.8	13.5	0	0
ne4356_10	26102	4014	2136	53.2	13.5	0	0
ok260_6	34402	6848	2258	33	13.5	0	0
ok260_7	92215	6145	3148	51.2	13.5	0	0
ok260_22	92363	5388	2608	48.4	13.5	0	0
