## Supplementary material for "GCNA interacts with Spartan and Topoisomerase II to regulate genome stability": Table S5 Mass Spectrometry

### Sheet: Result Summary
	Immunoprecipitation	% Coverage	Exclusive Unique Peptides* (# of different amino acid sequences that are associated only with this protein.)	Exclusive Unique Spectra* (# of unique spectra associated only with this protein.)	Total Spectra* (Total # of spectra associated with this protein including those shared with other proteins.)
GCNA	Control IP (IgG)	0	0	0	0
	GCNA IP (anti-TRA98)	(72/571 aa) 13%	8	12	86
TOP2A	Control IP (IgG)	0	0	0	0
	GCNA IP (anti-TRA98)	(253/1528 aa) 17%	18	20	53
TOP2B	Control IP (IgG)	0	0	0	0
	GCNA IP (anti-TRA98)	(157/1612 aa) 4%	1	1	8
TOP1	Control IP (IgG)	0	0	0	0
	GCNA IP (anti-TRA98)	(55/767 aa) 7%	4	4	6
POLD1	Control IP (IgG)	0	0	0	0
	GCNA IP (anti-TRA98)	(4/1105 aa) 4%	4	4	6
POLD3	Control IP (IgG)	0	0	0	0
	GCNA IP (anti-TRA98)	(63/420 aa) 15%	4	4	7
MRE11	Control IP (IgG)	0	0	0	0
	GCNA IP (anti-TRA98)	(37/706 aa) 5%	3	3	3
RAD50	Control IP (IgG)	0	0	0	0
	GCNA IP (anti-TRA98)	(56/1312 aa) 4%	5	5	6
	*Terminology as defined in Scaffold4 from Proteome Software

### Sheet: GCNA peptides 
IgG IP	no peptides recovered
GCNA IP (anti-TRA98)
	Weight	Sequence	Prob	SEQUEST XCorr	SEQUEST deltaCn	NTT	Modifications	Observed	Actual Mass	Charge	Delta Da	Delta PPM	Retention Time	Intensity	TIC	Start	Stop	# Other Proteins	Other Proteins	Spectrum ID
1	1	(K)LPLIVIDDDDDGSPDLKNTK(Q)	1	4.63309	0.634655	2		728.373	2182.1	3	-0.00514	-2.355	1525.25	25553400	1754900	105	124	0		orb130906_31_12michelle-bb3-9532-9347_9347
2	1	(K)LPLIVIDDDDDGSPDLKNTK(Q)	1	4.78753	0.518591	2		728.373	2182.1	3	-0.004408	-2.019	1527.02	25553400	1713450	105	124	0		orb130906_31_12michelle-bb3-9544-9360_9360
3	1	(K)RAAYLLAQQR(K)	1	3.069	0.329291	2		397.231	1188.67	3	-0.002735	-2.299	902.346	59523300	3588240	384	393	0		orb130906_31_12michelle-bb3-5055-5027_5027
4	1	(K)RAAYLLAQQR(K)	1	3.30658	0.280049	2		595.343	1188.67	2	-0.002142	-1.8	900.202	47236900	2221490	384	393	0		orb130906_31_12michelle-bb3-5038-5012_5012
5	1	(K)RAAYLLAQQR(K)	1	3.28004	0.25786	2		595.342	1188.67	2	-0.002752	-2.313	902.834	47236900	3025910	384	393	0		orb130906_31_12michelle-bb3-5056-5029_5029
6	1	(K)RAAYLLAQQR(K)	0.99	2.90721	0.266195	2		397.231	1188.67	3	-0.002369	-1.991	900.09	59523300	3196430	384	393	0		orb130906_31_12michelle-bb3-5037-5011_5011
7	1	(R)AAYLLAQQR(K)	1	3.58699	0.466433	2		517.292	1032.57	2	-0.002727	-2.638	1000.17	125423000	7133270	385	393	0		orb130906_32_12michelle-bb4-5573-5628_5628
8	1	(R)AAYLLAQQR(K)	1	3.57874	0.46506	2		517.292	1032.57	2	-0.002604	-2.52	991.767	1082590000	10869500	385	393	0		orb130906_31_12michelle-bb3-5703-5645_5645
9	1	(R)AAYLLAQQR(K)	1	3.70723	0.409018	2		517.292	1032.57	2	-0.002604	-2.52	992.594	1082590000	18902900	385	393	0		orb130906_31_12michelle-bb3-5711-5652_5652
10	1	(R)AAYLLAQQR(K)	1	3.48689	0.405838	2		517.292	1032.57	2	-0.002604	-2.52	991.873	1082590000	10904700	385	393	0		orb130906_31_12michelle-bb3-5704-5646_5646
11	1	(R)AAYLLAQQR(K)	1	3.13156	0.44972	2		517.292	1032.57	2	-0.002482	-2.402	1002.73	1082590000	5364570	385	393	0		orb130906_31_12michelle-bb3-5785-5724_5724
12	1	(R)AAYLLAQQR(K)	1	3.09886	0.413566	2		517.292	1032.57	2	-0.001872	-1.811	997.81	14044400	1450870	385	393	0		orb130906_30_12michelle-bb2-5582-5625_5625
13	1	(R)AAYLLAQQR(K)	1	2.92352	0.422213	2		517.292	1032.57	2	-0.003093	-2.992	997.174	125423000	2448550	385	393	0		orb130906_32_12michelle-bb4-5550-5607_5607
14	1	(R)AAYLLAQQR(K)	1	3.08952	0.357672	2		517.291	1032.57	2	-0.003337	-3.228	998.029	125423000	4842830	385	393	0		orb130906_32_12michelle-bb4-5554-5612_5612
15	1	(R)AAYLLAQQR(K)	1	2.75141	0.417693	2		1033.57	1032.57	1	-0.00668	-6.463	996.513	9698200	1352140	385	393	0		orb130906_31_12michelle-bb3-5740-5680_5680
16	1	(R)AAYLLAQQR(K)	1	2.76321	0.396957	2		517.292	1032.57	2	-0.001628	-1.575	1015.99	1082590000	2642630	385	393	0		orb130906_31_12michelle-bb3-5884-5819_5819
17	1	(R)AAYLLAQQR(K)	1	2.99084	0.339763	2		517.292	1032.57	2	-0.002482	-2.402	1002.52	1082590000	6709870	385	393	0		orb130906_31_12michelle-bb3-5783-5722_5722
18	1	(R)AAYLLAQQR(K)	1	3.15281	0.366275	2		517.292	1032.57	2	-0.002849	-2.756	1005.38	16383200	1336550	385	393	0		orb130906_34_12michelle-bb6-5569-5714_5714
19	1	(R)AAYLLAQQR(K)	0.96	2.69673	0.302685	2		1033.57	1032.56	1	-0.007779	-7.526	994.853	9698200	1260630	385	393	0		orb130906_31_12michelle-bb3-5728-5668_5668
20	1	(R)FIcMSSSKPR(R)	1	2.50495	0.438333	2	Carbamidomethyl (+57)	606.795	1211.58	2	-0.003112	-2.566	825.48	121154000	5880420	401	410	0		orb130906_31_12michelle-bb3-4503-4498_4498
21	1	(R)FIcMSSSKPR(R)	1	2.28784	0.405813	2	Carbamidomethyl (+57)	606.795	1211.58	2	-0.00299	-2.466	826.731	121154000	6530320	401	410	0		orb130906_31_12michelle-bb3-4510-4506_4506
22	1	(R)FIcMSSSKPR(R)	1	2.16924	0.399394	2	Carbamidomethyl (+57)	606.795	1211.58	2	-0.003112	-2.566	824.986	121154000	3777020	401	410	0		orb130906_31_12michelle-bb3-4499-4494_4494
23	1	(R)FIcMSSSKPR(R)	1	2.41184	0.400448	2	Carbamidomethyl (+57)	606.795	1211.58	2	-0.00299	-2.466	834.377	11377400	858680	401	410	0		orb130906_32_12michelle-bb4-4374-4483_4483
24	1	(R)RRADPQDGADPQDGADPQDR(A)	1	3.67202	0.549566	2		545.747	2178.96	4	-0.005195	-2.383	521.131	3462780	121278	414	433	0		orb130906_32_12michelle-bb4-2330-2505_2505
25	1	(R)RRADPQDGADPQDGADPQDR(A)	1	3.66082	0.537439	2		727.326	2178.96	3	-0.008233	-3.777	522.42	2110930	240626	414	433	0		orb130906_32_12michelle-bb4-2334-2510_2510
26	1	(R)RRADPQDGADPQDGADPQDR(A)	1	3.60771	0.503044	2		545.746	2178.95	4	-0.009589	-4.399	518.671	13521900	937454	414	433	0		orb130906_31_12michelle-bb3-2562-2554_2554
27	1	(R)RRADPQDGADPQDGADPQDR(A)	1	3.44626	0.626938	2		545.746	2178.96	4	-0.009101	-4.175	502.919	324187	114615	414	433	0		orb130906_31_12michelle-bb3-2483-2472_2472
28	1	(R)RRADPQDGADPQDGADPQDR(A)	1	3.28991	0.539314	2		727.325	2178.95	3	-0.01043	-4.785	521.035	10819100	926968	414	433	0		orb130906_31_12michelle-bb3-2577-2567_2567
29	1	(R)RRADPQDGADPQDGADPQDR(A)	1	3.22958	0.501275	2		727.325	2178.95	3	-0.01153	-5.289	518.813	10819100	964242	414	433	0		orb130906_31_12michelle-bb3-2563-2555_2555
30	1	(R)RRADPQDGADPQDGADPQDR(A)	1	3.28408	0.451344	2		727.327	2178.96	3	-0.006219	-2.853	521.574	2110930	175176	414	433	0		orb130906_32_12michelle-bb4-2332-2507_2507
31	1	(R)RRADPQDGADPQDGADPQDR(A)	1	3.07836	0.487301	2		545.747	2178.96	4	-0.005195	-2.383	520.31	3462780	99066.6	414	433	0		orb130906_32_12michelle-bb4-2324-2501_2501
32	1	(R)RRADPQDGADPQDGADPQDR(A)	1	3.1526	0.450662	2		545.747	2178.96	4	-0.00495	-2.271	522.583	3462780	204137	414	433	0		orb130906_32_12michelle-bb4-2335-2511_2511
33	1	(R)RRADPQDGADPQDGADPQDR(A)	1	2.96374	0.518209	2		727.325	2178.95	3	-0.01153	-5.289	527.371	10819100	240706	414	433	0		orb130906_31_12michelle-bb3-2608-2601_2601
34	1	(R)RRADPQDGADPQDGADPQDR(A)	1	2.70718	0.580778	2		727.326	2178.96	3	-0.008233	-3.777	522.738	2110930	231935	414	433	0		orb130906_32_12michelle-bb4-2336-2512_2512
35	1	(R)RRADPQDGADPQDGADPQDR(A)	1	2.74836	0.487459	2		545.746	2178.95	4	-0.009833	-4.511	517.442	13521900	515405	414	433	0		orb130906_31_12michelle-bb3-2557-2548_2548
36	1	(R)RRADPQDGADPQDGADPQDR(A)	1	2.80338	0.457935	2		545.746	2178.95	4	-0.009589	-4.399	519.778	13521900	870018	414	433	0		orb130906_31_12michelle-bb3-2570-2561_2561
37	1	(R)RRADPQDGADPQDGADPQDR(A)	1	2.84484	0.416555	2		727.324	2178.95	3	-0.01281	-5.877	502.498	439778	233848	414	433	0		orb130906_31_12michelle-bb3-2481-2470_2470
38	1	(R)RRADPQDGADPQDGADPQDR(A)	1	2.52917	0.447086	2		545.746	2178.96	4	-0.008613	-3.951	514.112	13521900	154582	414	433	0		orb130906_31_12michelle-bb3-2541-2530_2530
39	1	(R)RRADPQDGADPQDGADPQDR(A)	1	2.66837	0.35161	2		727.326	2178.96	3	-0.008416	-3.861	515.345	10819100	330552	414	433	0		orb130906_31_12michelle-bb3-2546-2536_2536
40	1	(R)RRADPQDGADPQDGADPQDR(A)	1	2.48941	0.381087	2		727.326	2178.96	3	-0.007867	-3.609	517.149	10819100	632014	414	433	0		orb130906_31_12michelle-bb3-2555-2546_2546
41	1	(R)RRADPQDGADPQDGADPQDR(A)	0.99	2.33947	0.365532	2		545.746	2178.96	4	-0.008613	-3.951	522.875	13521900	1115460	414	433	0		orb130906_31_12michelle-bb3-2585-2576_2576
42	1	(R)RADPQDGADPQDGADPQDR(A)	1	4.54458	0.619164	2		675.292	2022.86	3	-0.008024	-3.965	538.282	16171100	581803	415	433	0		orb130906_32_12michelle-bb4-2419-2596_2596
43	1	(R)RADPQDGADPQDGADPQDR(A)	1	4.33253	0.736448	2		675.293	2022.86	3	-0.006193	-3.06	542.818	1254760	117237	415	433	0		orb130906_30_12michelle-bb2-2492-2622_2622
44	1	(R)RADPQDGADPQDGADPQDR(A)	1	4.64534	0.596902	2		675.291	2022.85	3	-0.01077	-5.322	510.581	3905020	364349	415	433	0		orb130906_31_12michelle-bb3-2519-2511_2511
45	1	(R)RADPQDGADPQDGADPQDR(A)	1	4.66638	0.699596	2		675.293	2022.86	3	-0.006925	-3.422	514.979	1162130	105493	415	433	0		orb130906_32_12michelle-bb4-2298-2475_2475
46	1	(R)RADPQDGADPQDGADPQDR(A)	1	4.68023	0.701236	2		675.293	2022.86	3	-0.006376	-3.15	543.16	16171100	661891	415	433	0		orb130906_32_12michelle-bb4-2443-2620_2620
47	1	(R)RADPQDGADPQDGADPQDR(A)	1	4.73675	0.596377	2		675.292	2022.85	3	-0.0104	-5.141	525.589	72329400	310694	415	433	0		orb130906_31_12michelle-bb3-2600-2592_2592
48	1	(R)RADPQDGADPQDGADPQDR(A)	1	4.86129	0.671565	2		675.293	2022.86	3	-0.007292	-3.603	528.025	72329400	416684	415	433	0		orb130906_31_12michelle-bb3-2612-2605_2605
49	1	(R)RADPQDGADPQDGADPQDR(A)	1	4.50588	0.750206	2		675.293	2022.86	3	-0.006925	-3.422	545.12	1026460	129880	415	433	0		orb130906_34_12michelle-bb6-2480-2675_2675
50	1	(R)RADPQDGADPQDGADPQDR(A)	1	5.12445	0.627137	2		675.291	2022.85	3	-0.01077	-5.322	510.751	3905020	422528	415	433	0		orb130906_31_12michelle-bb3-2520-2512_2512
51	1	(R)RADPQDGADPQDGADPQDR(A)	1	4.94644	0.713189	2		675.291	2022.85	3	-0.01077	-5.322	535.323	72329400	3364810	415	433	0		orb130906_31_12michelle-bb3-2651-2642_2642
52	1	(R)RADPQDGADPQDGADPQDR(A)	1	5.04338	0.694667	2		675.293	2022.86	3	-0.006925	-3.422	546.1	16171100	177933	415	433	0		orb130906_32_12michelle-bb4-2460-2636_2636
53	1	(R)RADPQDGADPQDGADPQDR(A)	1	5.15959	0.657203	2		675.292	2022.85	3	-0.009855	-4.869	513.058	3905020	726527	415	433	0		orb130906_31_12michelle-bb3-2535-2524_2524
54	1	(R)RADPQDGADPQDGADPQDR(A)	1	5.05766	0.660195	2		675.293	2022.86	3	-0.006925	-3.422	545.325	1026460	91102.8	415	433	0		orb130906_34_12michelle-bb6-2481-2676_2676
55	1	(R)RADPQDGADPQDGADPQDR(A)	1	5.23093	0.674781	2		675.292	2022.85	3	-0.0104	-5.141	526.305	72329400	296445	415	433	0		orb130906_31_12michelle-bb3-2604-2596_2596
56	1	(R)RADPQDGADPQDGADPQDR(A)	1	5.21341	0.66558	2		675.292	2022.86	3	-0.007841	-3.874	534.088	16171100	94150.7	415	433	0		orb130906_32_12michelle-bb4-2398-2573_2573
57	1	(R)RADPQDGADPQDGADPQDR(A)	1	5.27272	0.727483	2		675.292	2022.85	3	-0.00894	-4.417	547.842	72329400	388635	415	433	0		orb130906_31_12michelle-bb3-2720-2710_2710
58	1	(R)RADPQDGADPQDGADPQDR(A)	1	4.28686	0.671585	2		675.291	2022.85	3	-0.01077	-5.322	511.691	3905020	599171	415	433	0		orb130906_31_12michelle-bb3-2528-2517_2517
59	1	(R)RADPQDGADPQDGADPQDR(A)	1	5.47263	0.723575	2		675.292	2022.85	3	-0.00894	-4.417	548.269	72329400	390665	415	433	0		orb130906_31_12michelle-bb3-2723-2713_2713
60	1	(R)RADPQDGADPQDGADPQDR(A)	1	5.66418	0.635049	2		675.291	2022.85	3	-0.01114	-5.503	532.958	72329400	1187520	415	433	0		orb130906_31_12michelle-bb3-2639-2631_2631
61	1	(R)RADPQDGADPQDGADPQDR(A)	1	5.58	0.728881	2		675.292	2022.86	3	-0.008024	-3.965	536.693	16171100	389162	415	433	0		orb130906_32_12michelle-bb4-2410-2587_2587
62	1	(R)RADPQDGADPQDGADPQDR(A)	1	5.56881	0.770188	2		675.293	2022.86	3	-0.006925	-3.422	514.757	1162130	111362	415	433	0		orb130906_32_12michelle-bb4-2297-2474_2474
63	1	(R)RADPQDGADPQDGADPQDR(A)	1	5.7686	0.715649	2		675.293	2022.86	3	-0.007109	-3.512	536.106	16171100	209402	415	433	0		orb130906_32_12michelle-bb4-2409-2585_2585
64	1	(R)RADPQDGADPQDGADPQDR(A)	1	5.88355	0.724495	2		675.291	2022.85	3	-0.01077	-5.322	535.461	72329400	3117670	415	433	0		orb130906_31_12michelle-bb3-2652-2643_2643
65	1	(R)RADPQDGADPQDGADPQDR(A)	1	5.72906	0.762372	2		675.293	2022.86	3	-0.006193	-3.06	542.63	1254760	112660	415	433	0		orb130906_30_12michelle-bb2-2491-2621_2621
66	1	(R)RADPQDGADPQDGADPQDR(A)	1	4.08998	0.619383	2		675.292	2022.85	3	-0.009306	-4.598	537.154	72329400	5446920	415	433	0		orb130906_31_12michelle-bb3-2662-2653_2653
67	1	(R)RADPQDGADPQDGADPQDR(A)	1	4.07891	0.633368	2		675.292	2022.85	3	-0.01022	-5.05	543.604	72329400	776004	415	433	0		orb130906_31_12michelle-bb3-2698-2687_2687
68	1	(R)RADPQDGADPQDGADPQDR(A)	1	3.86796	0.611495	2		1012.43	2022.86	2	-0.007828	-3.868	541.248	667825	122779	415	433	0		orb130906_32_12michelle-bb4-2432-2611_2611
69	1	(R)RADPQDGADPQDGADPQDR(A)	1	3.88061	0.647717	2		675.292	2022.85	3	-0.00894	-4.417	547.691	72329400	377967	415	433	0		orb130906_31_12michelle-bb3-2719-2709_2709
70	1	(R)RADPQDGADPQDGADPQDR(A)	1	3.82817	0.739316	2		1012.43	2022.85	2	-0.01674	-8.271	534.261	3602910	288773	415	433	0		orb130906_31_12michelle-bb3-2647-2638_2638
71	1	(R)RADPQDGADPQDGADPQDR(A)	1	3.444	0.611023	2		1012.43	2022.86	2	-0.007828	-3.868	541.424	667825	101092	415	433	0		orb130906_32_12michelle-bb4-2433-2612_2612
72	1	(R)RADPQDGADPQDGADPQDR(A)	1	3.4342	0.604883	2		1012.43	2022.85	2	-0.01039	-5.134	537.924	3602910	583424	415	433	0		orb130906_31_12michelle-bb3-2668-2658_2658
73	1	(R)RADPQDGADPQDGADPQDR(A)	1	3.32299	0.651455	2		1012.43	2022.85	2	-0.01283	-6.341	544.42	3602910	144952	415	433	0		orb130906_31_12michelle-bb3-2703-2692_2692
74	1	(R)RADPQDGADPQDGADPQDR(A)	1	3.23142	0.682219	2		1012.43	2022.85	2	-0.01283	-6.341	544.235	3602910	144196	415	433	0		orb130906_31_12michelle-bb3-2702-2691_2691
75	1	(R)RADPQDGADPQDGADPQDR(A)	1	3.0896	0.666731	2		1012.43	2022.85	2	-0.01674	-8.271	533.947	3602910	324233	415	433	0		orb130906_31_12michelle-bb3-2645-2636_2636
76	1	(R)RADPQDGADPQDGADPQDR(A)	1	2.81559	0.573889	2		1012.43	2022.85	2	-0.00917	-4.531	536.001	3602910	737076	415	433	0		orb130906_31_12michelle-bb3-2657-2647_2647
77	1	(R)ADPQDGADPQDGADPQDR(A)	1	4.48611	0.545313	2		934.386	1866.76	2	-0.005238	-2.805	562.346	1608770	280740	416	433	0		orb130906_32_12michelle-bb4-2549-2727_2727
78	1	(R)ADPQDGADPQDGADPQDR(A)	1	4.49228	0.459324	2		934.384	1866.75	2	-0.0089	-4.765	554.577	6706340	496938	416	433	0		orb130906_31_12michelle-bb3-2756-2747_2747
79	1	(R)ADPQDGADPQDGADPQDR(A)	1	4.24523	0.530799	2		934.386	1866.76	2	-0.005604	-3.001	562.868	6706340	786265	416	433	0		orb130906_31_12michelle-bb3-2805-2796_2796
80	1	(R)ADPQDGADPQDGADPQDR(A)	1	4.02145	0.413575	2		934.386	1866.76	2	-0.005238	-2.805	562.022	1608770	227812	416	433	0		orb130906_32_12michelle-bb4-2547-2725_2725
81	1	(R)ADPQDGADPQDGADPQDR(A)	1	3.9282	0.43307	2		934.384	1866.75	2	-0.008412	-4.504	555.862	6706340	849010	416	433	0		orb130906_31_12michelle-bb3-2763-2754_2754
82	1	(R)ADPQDGADPQDGADPQDR(A)	1	3.89203	0.389714	2		934.384	1866.75	2	-0.009145	-4.896	565.295	6706340	394446	416	433	0		orb130906_31_12michelle-bb3-2819-2811_2811
83	1	(R)ADPQDGADPQDGADPQDR(A)	1	3.58105	0.421853	2		934.382	1866.75	2	-0.01195	-6.399	553.026	6706340	227748	416	433	0		orb130906_31_12michelle-bb3-2748-2738_2738
84	1	(R)ADPQDLADPQDR(G)	1	2.27993	0.487357	2		670.806	1339.6	2	-0.003018	-2.251	801.992	33217300	1688590	434	445	0		orb130906_31_12michelle-bb3-4337-4337_4337
85	1	(R)ADPQDLADPQDR(G)	1	2.10547	0.528107	2		670.806	1339.6	2	-0.003018	-2.251	802.969	33217300	2471560	434	445	0		orb130906_31_12michelle-bb3-4346-4345_4345
86	1	(R)ADPQDLADPQDR(G)	0.99	1.97766	0.383955	2		670.806	1339.6	2	-0.00314	-2.342	808.594	9276400	691165	434	445	0		orb130906_32_12michelle-bb4-4196-4309_4309

### Sheet: TOP2 alpha peptides
IgG IP	no peptides recovered
GCNA IP (anti-TRA98)
	Weight	Sequence	Prob	SEQUEST XCorr	SEQUEST deltaCn	NTT	Modifications	Observed	Actual Mass	Charge	Delta Da	Delta PPM	Retention Time	Intensity	TIC	Start	Stop	# Other Proteins	Other Proteins	Spectrum ID
1	0.93433	(R)EVTFVPGLYK(I)	1	2.48882	0.395085	2		576.818	1151.62	2	-0.002069	-1.795	1476.6	39885200	1444080	73	82	1	gi|34328148	orb130906_30_12michelle-bb2-8968-8941_8941
2	0.93433	(K)IFDEILVNAADNK(Q)	1	3.74038	0.500648	2		731.381	1460.75	2	-0.004226	-2.891	1533.22	14972900	1217400	83	95	1	gi|34328148	orb130906_30_12michelle-bb2-9383-9335_9335
3	0.93433	(K)IFDEILVNAADNK(Q)	1	3.78013	0.460861	2		731.381	1460.75	2	-0.004226	-2.891	1532.98	14972900	985740	83	95	1	gi|34328148	orb130906_30_12michelle-bb2-9381-9333_9333
4	0.93433	(K)IFDEILVNAADNKQR(D)	1	2.39861	0.321991	2		582.643	1744.91	3	-0.004332	-2.481	1471.23	14150400	953411	83	97	1	gi|34328148	orb130906_30_12michelle-bb2-8932-8903_8903
5	0.93433	(K)LcNIFSTK(F)	0.99	2.6836	0.38526	2	Carbamidomethyl (+57)	491.754	981.494	2	-0.001504	-1.531	1260.19	78045100	1519640	168	175	1	gi|34328148	orb130906_30_12michelle-bb2-7442-7442_7442
6	1	(K)mQSLDKDIVALmVR(R)	1	3.60276	0.341208	2	Oxidation (+16), Oxidation (+16)	550.956	1649.85	3	-0.002881	-1.745	1426.26	13193700	948740	227	240	0		orb130906_30_12michelle-bb2-8619-8590_8590
7	1	(K)mQSLDKDIVALmVR(R)	1	2.8393	0.237516	2	Oxidation (+16), Oxidation (+16)	550.956	1649.85	3	-0.002881	-1.745	1426.13	13193700	1015970	227	240	0		orb130906_30_12michelle-bb2-8618-8589_8589
8	1	(R)RAYDIAGSTKDVK(V)	1	2.33788	0.40683	2		475.256	1422.75	3	-0.001304	-0.9161	734.954	12163600	1395500	241	253	0		orb130906_30_12michelle-bb2-3719-3826_3826
9	1	(R)RAYDIAGSTKDVK(V)	0.97	2.42048	0.267926	2		475.256	1422.75	3	-0.001121	-0.7875	736.475	12163600	1148390	241	253	0		orb130906_30_12michelle-bb2-3729-3836_3836
10	1	(R)AYDIAGSTKDVK(V)	1	1.86102	0.411139	2		423.222	1266.64	3	-0.002102	-1.659	802.267	15928900	1018840	242	253	0		orb130906_30_12michelle-bb2-4181-4277_4277
11	1	(K)VFLNGNSLPVK(G)	1	2.69651	0.313802	2		594.342	1186.67	2	-0.001419	-1.194	1359.12	10064000	1287800	254	264	0		orb130906_30_12michelle-bb2-8153-8125_8125
12	1	(R)GFQQISFVNSIATSK(G)	1	4.31559	0.604675	2		813.925	1625.84	2	-0.006069	-3.731	1561.62	9925500	1150640	306	320	0		orb130906_30_12michelle-bb2-9587-9533_9533
13	1	(R)GFQQISFVNSIATSK(G)	1	4.2999	0.560419	2		813.925	1625.84	2	-0.006191	-3.806	1560.47	9925500	969147	306	320	0		orb130906_30_12michelle-bb2-9580-9525_9525
14	1	(R)GFQQISFVNSIATSK(G)	1	4.94302	0.612669	2		813.925	1625.84	2	-0.006191	-3.806	1560.34	9925500	720151	306	320	0		orb130906_30_12michelle-bb2-9579-9524_9524
15	1	(R)GFQQISFVNSIATSK(G)	1	3.90571	0.49435	2		542.953	1625.84	3	-0.002726	-1.675	1561.76	6073170	419320	306	320	0		orb130906_30_12michelle-bb2-9588-9534_9534
16	1	(R)GFQQISFVNSIATSK(G)	1	2.72678	0.469121	2		542.953	1625.84	3	-0.003824	-2.351	1563.8	6073170	343958	306	320	0		orb130906_30_12michelle-bb2-9605-9548_9548
17	1	(R)HVDYVADQIVSK(L)	1	3.9415	0.645561	2		687.355	1372.7	2	-0.003606	-2.625	1006.29	26625800	1512920	324	335	0		orb130906_30_12michelle-bb2-5649-5687_5687
18	1	(R)HVDYVADQIVSK(L)	1	3.4446	0.580852	2		687.355	1372.7	2	-0.002995	-2.181	1004.51	26625800	1433890	324	335	0		orb130906_30_12michelle-bb2-5634-5674_5674
19	1	(K)SFGSTcQLSEK(F)	1	3.35346	0.53479	2	Carbamidomethyl (+57)	622.284	1242.55	2	-0.002427	-1.952	826.36	54754800	2741600	386	396	0		orb130906_30_12michelle-bb2-4347-4439_4439
20	1	(K)SFGSTcQLSEK(F)	1	3.01075	0.566885	2	Carbamidomethyl (+57)	622.284	1242.55	2	-0.002427	-1.952	825.878	54754800	2770210	386	396	0		orb130906_30_12michelle-bb2-4343-4435_4435
21	1	(R)NSTEcTLILTEGDSAK(T)	1	4.62009	0.512996	2	Carbamidomethyl (+57)	869.911	1737.81	2	-0.001989	-1.144	1215.69	18264900	1529570	450	465	0		orb130906_30_12michelle-bb2-7128-7135_7135
22	1	(R)NSTEcTLILTEGDSAK(T)	1	4.71572	0.444684	2	Carbamidomethyl (+57)	869.911	1737.81	2	-0.001989	-1.144	1216.22	18264900	1802520	450	465	0		orb130906_30_12michelle-bb2-7132-7139_7139
23	1	(K)TLAVSGLGVVGR(D)	1	4.02022	0.291658	2		564.84	1127.66	2	-0.001845	-1.635	1368.12	168936000	2999280	466	477	0		orb130906_30_12michelle-bb2-8212-8186_8186
24	1	(K)TLAVSGLGVVGR(D)	1	3.80388	0.328935	2		564.839	1127.66	2	-0.00209	-1.851	1372.11	168936000	4468410	466	477	0		orb130906_30_12michelle-bb2-8239-8215_8215
25	1	(K)TLAVSGLGVVGR(D)	1	4.16602	0.222633	2		564.84	1127.66	2	-0.001845	-1.635	1369.67	168936000	6264620	466	477	0		orb130906_30_12michelle-bb2-8222-8197_8197
26	1	(K)TLAVSGLGVVGR(D)	1	3.50758	0.299787	2		564.839	1127.66	2	-0.0027	-2.392	1377.96	168936000	1439800	466	477	0		orb130906_30_12michelle-bb2-8278-8254_8254
27	1	(K)TLAVSGLGVVGR(D)	1	3.5929	0.218177	2		564.839	1127.66	2	-0.002212	-1.96	1367.49	168936000	1421110	466	477	0		orb130906_30_12michelle-bb2-8210-8183_8183
28	1	(R)DKYGVFPLR(G)	1	2.71101	0.353298	2		547.803	1093.59	2	-0.001254	-1.146	1328.33	45492300	1474610	478	486	0		orb130906_30_12michelle-bb2-7936-7914_7914
29	1	(R)DKYGVFPLR(G)	0.99	2.17515	0.32207	2		547.803	1093.59	2	-0.001498	-1.369	1337.6	45492300	1331810	478	486	0		orb130906_30_12michelle-bb2-7998-7977_7977
30	1	(K)KNYEDEDSLKTLR(Y)	1	3.87855	0.44703	2		537.606	1609.79	3	-0.000393	-0.244	877.669	15864300	1280090	519	531	0		orb130906_30_12michelle-bb2-4715-4793_4793
31	1	(K)KNYEDEDSLKTLR(Y)	1	3.88495	0.428154	2		537.605	1609.79	3	-0.001492	-0.926	879.52	15864300	1272230	519	531	0		orb130906_30_12michelle-bb2-4727-4806_4806
32	1	(R)FLEEFITPIVK(V)	1	3.53115	0.432109	2		668.38	1334.75	2	-0.003557	-2.663	1738.2	7335270	408556	568	578	0		orb130906_30_12michelle-bb2-10789-10675_10675
33	1	(R)FLEEFITPIVK(V)	1	3.32159	0.381614	2		668.381	1334.75	2	-0.002214	-1.658	1736.71	7335270	244915	568	578	0		orb130906_30_12michelle-bb2-10780-10666_10666
34	1	(R)FLEEFITPIVK(V)	1	3.10658	0.375455	2		668.381	1334.75	2	-0.002214	-1.658	1737.31	7335270	360307	568	578	0		orb130906_30_12michelle-bb2-10785-10670_10670
35	0.93433	(K)ELILFSNSDNER(S)	1	3.25023	0.512968	2		718.853	1435.69	2	-0.003722	-2.591	1489.17	14878100	1213040	701	712	1	gi|34328148	orb130906_30_12michelle-bb2-9062-9029_9029
36	0.93433	(K)ELILFSNSDNER(S)	1	3.10773	0.506836	2		718.853	1435.69	2	-0.003722	-2.591	1488.82	14878100	967815	701	712	1	gi|34328148	orb130906_30_12michelle-bb2-9059-9026_9026
37	1	(R)YIFTmLSPLAR(L)	1	3.80034	0.435243	2	Oxidation (+16)	664.356	1326.7	2	-0.002347	-1.768	1627.26	27660300	921940	804	814	0		orb130906_30_12michelle-bb2-10050-9969_9969
38	1	(R)YIFTmLSPLAR(L)	1	3.50197	0.470485	2	Oxidation (+16)	664.356	1326.7	2	-0.002347	-1.768	1627.14	27660300	1070370	804	814	0		orb130906_30_12michelle-bb2-10049-9968_9968
39	1	(R)YIFTmLSPLAR(L)	1	3.32304	0.496562	2	Oxidation (+16)	664.356	1326.7	2	-0.002591	-1.952	1616.34	27660300	652693	804	814	0		orb130906_30_12michelle-bb2-9977-9898_9898
40	1	(R)YIFTmLSPLAR(L)	1	3.20474	0.505627	2	Oxidation (+16)	664.356	1326.7	2	-0.002225	-1.676	1619.42	27660300	845788	804	814	0		orb130906_30_12michelle-bb2-9996-9918_9918
41	1	(R)YIFTmLSPLAR(L)	1	3.17169	0.513364	2	Oxidation (+16)	664.356	1326.7	2	-0.002591	-1.952	1615.65	27660300	427921	804	814	0		orb130906_30_12michelle-bb2-9969-9893_9893
42	1	(R)YIFTMLSPLAR(L)	1	2.84767	0.451399	2		656.359	1310.7	2	-0.003404	-2.595	1794.47	2357770	215654	804	814	0		orb130906_30_12michelle-bb2-11149-11022_11022
43	1	(R)YIFTMLSPLAR(L)	1	2.97139	0.397442	2		656.359	1310.7	2	-0.003404	-2.595	1794.05	2357770	183428	804	814	0		orb130906_30_12michelle-bb2-11146-11019_11019
44	1	(K)MTEEKLAEAER(V)	1	2.84312	0.55165	2		436.214	1305.62	3	-0.001784	-1.365	721.456	11386400	1003240	971	981	0		orb130906_30_12michelle-bb2-3619-3736_3736
45	1	(K)MTEEKLAEAER(V)	1	2.86395	0.456606	2		436.214	1305.62	3	-0.001784	-1.365	720.935	11386400	808311	971	981	0		orb130906_30_12michelle-bb2-3613-3732_3732
46	1	(R)FILEKIDGK(I)	1	2.25563	0.360306	2		531.812	1061.61	2	-0.002045	-1.924	1252.3	39144000	1760800	1053	1061	0		orb130906_30_12michelle-bb2-7387-7386_7386
47	1	(K)IDGKIVIENKPK(K)	1	3.60799	0.303804	2		451.941	1352.8	3	-0.001871	-1.382	820.091	13721300	1143430	1058	1069	0		orb130906_30_12michelle-bb2-4307-4396_4396
48	1	(K)IDGKIVIENKPK(K)	1	3.13485	0.29037	2		451.941	1352.8	3	-0.002237	-1.652	821.759	13721300	1008460	1058	1069	0		orb130906_30_12michelle-bb2-4318-4408_4408
49	1	(K)IKSENVEGTPAEDGAEPGSLR(Q)	1	3.97887	0.485841	2		719.353	2155.04	3	-0.002683	-1.245	885.328	50277700	3599100	1237	1257	0		orb130906_30_12michelle-bb2-4766-4845_4845
50	1	(K)IKSENVEGTPAEDGAEPGSLR(Q)	1	3.97575	0.444414	2		719.352	2155.04	3	-0.003782	-1.754	883.85	50277700	2858950	1237	1257	0		orb130906_30_12michelle-bb2-4755-4835_4835
51	1	(K)IKSENVEGTPAEDGAEPGSLR(Q)	1	3.81298	0.377574	2		719.352	2155.04	3	-0.003782	-1.754	883.607	50277700	2515550	1237	1257	0		orb130906_30_12michelle-bb2-4753-4833_4833
52	1	(K)KQTTLPFKPVK(K)	1	3.85862	0.278876	2		429.599	1285.77	3	-0.002092	-1.626	962.256	47953600	1899870	1272	1282	0		orb130906_30_12michelle-bb2-5321-5375_5375
53	1	(K)KQTTLPFKPVK(K)	1	3.64114	0.14883	2		429.599	1285.77	3	-0.001726	-1.341	964.123	47953600	2522160	1272	1282	0		orb130906_30_12michelle-bb2-5334-5389_5389

### Sheet: TOP2 beta peptides
IgG IP	no peptides recovered
GCNA IP (anti-TRA98)
	Weight	Sequence	Prob	SEQUEST XCorr	SEQUEST deltaCn	NTT	Modifications	Observed	Actual Mass	Charge	Delta Da	Delta PPM	Retention Time	Intensity	TIC	Start	Stop	# Other Proteins	Other Proteins	Spectrum ID
1	0.0656695	(R)EVTFVPGLYK(I)	1	2.48882	0.395085	2		576.818	1151.62	2	-0.002069	-1.795	1476.6	39885200	1444080	83	92	1	gi|153945749	orb130906_30_12michelle-bb2-8968-8941_8941
2	0.0656695	(K)IFDEILVNAADNK(Q)	1	3.74038	0.500648	2		731.381	1460.75	2	-0.004226	-2.891	1533.22	14972900	1217400	93	105	1	gi|153945749	orb130906_30_12michelle-bb2-9383-9335_9335
3	0.0656695	(K)IFDEILVNAADNK(Q)	1	3.78013	0.460861	2		731.381	1460.75	2	-0.004226	-2.891	1532.98	14972900	985740	93	105	1	gi|153945749	orb130906_30_12michelle-bb2-9381-9333_9333
4	0.0656695	(K)IFDEILVNAADNKQR(D)	1	2.39861	0.321991	2		582.643	1744.91	3	-0.004332	-2.481	1471.23	14150400	953411	93	107	1	gi|153945749	orb130906_30_12michelle-bb2-8932-8903_8903
5	0.0656695	(K)LcNIFSTK(F)	0.99	2.6836	0.38526	2	Carbamidomethyl (+57)	491.754	981.494	2	-0.001504	-1.531	1260.19	78045100	1519640	178	185	1	gi|153945749	orb130906_30_12michelle-bb2-7442-7442_7442
6	1	(K)SLAVSGLGVIGR(D)	1	3.60015	0.412712	2		564.839	1127.66	2	-0.002456	-2.176	1468.58	8303210	511744	476	487	0		orb130906_30_12michelle-bb2-8913-8885_8885
7	0.0656695	(K)ELILFSNSDNER(S)	1	3.25023	0.512968	2		718.853	1435.69	2	-0.003722	-2.591	1489.17	14878100	1213040	711	722	1	gi|153945749	orb130906_30_12michelle-bb2-9062-9029_9029
8	0.0656695	(K)ELILFSNSDNER(S)	1	3.10773	0.506836	2		718.853	1435.69	2	-0.003722	-2.591	1488.82	14878100	967815	711	722	1	gi|153945749	orb130906_30_12michelle-bb2-9059-9026_9026

### Sheet: TOP1 peptides
IgG IP	no peptides recovered
GCNA IP (anti-TRA98)
	Weight	Sequence	Prob	SEQUEST XCorr	SEQUEST deltaCn	NTT	Modifications	Observed	Actual Mass	Charge	Delta Da	Delta PPM	Retention Time	Intensity	TIC	Start	Stop	# Other Proteins	Other Proteins	Spectrum ID
1	1	(K)AEEVATFFAK(M)	1	3.02452	0.532176	2		556.784	1111.55	2	-0.001896	-1.704	1390.9	2179330	2008100	255	264	0		orb130906_31_12michelle-bb3-8601-8413_8413
2	1	(R)IANFKIEPPGLFR(G)	1	2.90859	0.322601	2		501.288	1500.84	3	-0.002126	-1.416	1617.24	26422000	930751	352	364	0		orb130906_31_12michelle-bb3-10171-9986_9986
3	1	(R)IANFKIEPPGLFR(G)	1	2.66496	0.358508	2		501.288	1500.84	3	-0.002858	-1.903	1612.69	26422000	1046290	352	364	0		orb130906_31_12michelle-bb3-10140-9954_9954
4	1	(R)IANFKIEPPGLFR(G)	0.98	2.6566	0.259841	2		501.288	1500.84	3	-0.002858	-1.903	1612.29	26422000	924228	352	364	0		orb130906_31_12michelle-bb3-10136-9951_9951
5	1	(R)AGNEKEEGETADTVGccSLR(V)	1	6.69345	0.699472	2	Carbamidomethyl (+57), Carbamidomethyl (+57)	728.314	2181.92	3	-0.005737	-2.628	802.473	11940100	1570630	491	510	0		orb130906_31_12michelle-bb3-4342-4341_4341
6	1	(K)ELTAPDENVPAK(I)	1	2.0584	0.430728	2		642.326	1282.64	2	-0.003123	-2.433	834.94	43265400	2033770	606	617	0		orb130906_31_12michelle-bb3-4568-4563_4563

### Sheet: MRE11 peptides
IgG IP	no peptides recovered
GCNA IP (anti-TRA98)
MRE11	Weight	Sequence	Prob	SEQUEST XCorr	SEQUEST deltaCn	NTT	Modifications	Observed	Actual Mass	Charge	Delta Da	Delta PPM	Retention Time	Intensity	TIC	Start	Stop	# Other Proteins	Other Proteins	Spectrum ID
	1	(R)NTNEEDDEVREAmSR(A)	0.99	1.65392	0.515872	2	Oxidation (+16)	604.254	1809.74	3	-0.00278	-1.535	635.798	2091570	346511	512	526	0		orb130906_32_12michelle-bb4-3009-3173_3173
	1	(R)GRDTGLEITTrGR(S)	0.99	2.76638	0.256523	2	Dimethyl (+28)	487.269	1458.79	3	-0.004263	-2.92	834.496	8911290	864775	593	605	0		orb130906_32_12michelle-bb4-4375-4484_4484
	1	(R)NmSIIDAFR(S)	0.99	2.05043	0.410577	2	Oxidation (+16)	541.768	1081.52	2	-0.001471	-1.359	1450.47	12200000	749112	616	624	0		orb130906_32_12michelle-bb4-8778-8760_8760

### Sheet: RAD50 peptides
IgG IP	no peptides recovered
GCNA IP (anti-TRA98)
RAD50	Weight	Sequence	Prob	SEQUEST XCorr	SEQUEST deltaCn	NTT	Modifications	Observed	Actual Mass	Charge	Delta Da	Delta PPM	Retention Time	Intensity	TIC	Start	Stop	# Other Proteins	Other Proteins	Spectrum ID
	1	(K)TLEGVITR(M)	0.95	2.23363	0.259031	2		444.76	887.51	2	-0.001693	-1.905	988.859	25000000	2152220	113	120	0		orb130906_30_12michelle-bb2-5514-5562_5562
	1	(R)LLNQEKAELLVEQGR(L)	1	4.27107	0.329624	2		580.659	1738.96	3	-0.00281	-1.615	1257.23		1308910	338	352	0		orb130906_30_12michelle-bb2-7421-7421_7421
	1	(R)LLNQEKAELLVEQGR(L)	1	4.06436	0.287569	2		580.659	1738.96	3	-0.00281	-1.615	1256.97		1414430	338	352	0		orb130906_30_12michelle-bb2-7419-7419_7419
	1	(R)TIELKTEILTKK(Q)	1	2.4287	0.347274	2		472.96	1415.86	3	-0.002125	-1.5	1169.85	8964340	798466	442	453	0		orb130906_30_12michelle-bb2-6803-6819_6819
	1	(K)LIQDQQEQIQHLK(S)	1	2.78917	0.372581	2		540.961	1619.86	3	-0.001205	-0.7434	936.76	11700000	1038190	852	864	0		orb130906_30_12michelle-bb2-5137-5199_5199

### Sheet: POLD1 peptides
IgG IP	no peptides recovered
GCNA IP (anti-TRA98)
POLD1	Weight	Sequence	Prob	SEQUEST XCorr	SEQUEST deltaCn	NTT	Modifications	Observed	Actual Mass	Charge	Delta Da	Delta PPM	Retention Time	Intensity	TIC	Start	Stop	# Other Proteins	Other Proteins	Spectrum ID
	1	(R)VTGVPLGYLLTR(G)	1	3.37878	0.63398	2		644.883	1287.75	2	-0.002977	-2.31	1723.23	24600000	679509	536	547	0		orb130906_31_12michelle-bb3-10877-10697_10697
	1	(R)VTGVPLGYLLTR(G)	1	3.00387	0.555796	2		644.883	1287.75	2	-0.004076	-3.162	1725.14	24600000	916423	536	547	0		orb130906_31_12michelle-bb3-10889-10710_10710
	1	(R)VTGVPLGYLLTR(G)	1	2.99979	0.473254	2		644.883	1287.75	2	-0.002977	-2.31	1722.99	24600000	517803	536	547	0		orb130906_31_12michelle-bb3-10875-10695_10695
	1	(K)VYFPYLLISK(K)	1	2.40725	0.463666	2		621.859	1241.7	2	-0.003704	-2.98	1800.69	2953700	203491	795	804	0		orb130906_31_12michelle-bb3-11378-11201_11201
	1	(R)YAGLLFSSR(S)	1	2.75021	0.613283	2		507.273	1012.53	2	-0.001909	-1.883	1442.95	22100000	1133430	807	815	0		orb130906_31_12michelle-bb3-8957-8777_8777
	1	(K)VGGLLAFTK(R)	1	3.21347	0.414001	2		453.275	904.536	2	-0.002386	-2.634	1472.83	28900000	1123480	997	1005	0		orb130906_31_12michelle-bb3-9157-8982_8982

### Sheet: POLD3 peptides
IgG IP	no peptides recovered
GCNA IP (anti-TRA98)
POLD3	Weight	Sequence	Prob	SEQUEST XCorr	SEQUEST deltaCn	NTT	Modifications	Observed	Actual Mass	Charge	Delta Da	Delta PPM	Retention Time	Intensity	TIC	Start	Stop	# Other Proteins	Other Proteins	Spectrum ID
	1	(R)VGIQHSLVNQPAR(T)	0.95	3.14697	0.35939	2		473.599	1417.78	3	-0.003811	-2.686	871.092	48800000	2522520	34	46	0		orb130906_33_12michelle-bb5-4644-4837_4837
	1	(R)VGIQHSLVNQPAR(T)	0.95	2.87301	0.336979	2		473.599	1417.78	3	-0.003811	-2.686	870.86	48800000	2376560	34	46	0		orb130906_33_12michelle-bb5-4642-4835_4835
	1	(K)FAATGSLVHHmTGLSSSK(L)	0.98	2.87163	0.491654	2	Oxidation (+16)	616.307	1845.9	3	-0.005194	-2.812	910.814	14800000	1885970	201	218	0		orb130906_33_12michelle-bb5-4917-5110_5110
	1	(K)FAATGSLVHHmTGLSSSK(L)	0.95	2.76437	0.399591	2	Oxidation (+16)	616.307	1845.9	3	-0.005194	-2.812	910.681	14800000	1848040	201	218	0		orb130906_33_12michelle-bb5-4916-5109_5109
	1	(R)VTEEDIVELFcVcGALKR(A)	0.96	2.21587	0.491621	2	Carbamidomethyl (+57), Carbamidomethyl (+57)	713.357	2137.05	3	-0.004747	-2.22	1794.78	15100000	1668770	291	308	0		orb130906_33_12michelle-bb5-10736-11091_11091
	1	(R)VTEEDIVELFcVcGALKR(A)	0.96	2.23291	0.4268	2	Carbamidomethyl (+57), Carbamidomethyl (+57)	713.357	2137.05	3	-0.004747	-2.22	1794.92	15100000	1393390	291	308	0		orb130906_33_12michelle-bb5-10737-11092_11092
	1	(K)SSGASVTTQPTEFK(I)	1	3.76323	0.58385	2		720.352	1438.69	2	-0.005131	-3.564	873.008	17500000	1200720	404	417	0		orb130906_33_12michelle-bb5-4658-4851_4851
